# Adaptive evolution in virulence effectors of the rice blast fungus *Pyricularia oryzae*

**DOI:** 10.1101/2023.03.16.532886

**Authors:** Marie Le Naour--Vernet, Florian Charriat, Jérôme Gracy, Sandrine Cros-Arteil, Sébastien Ravel, Florian Veillet, Isabelle Meusnier, André Padilla, Thomas Kroj, Stella Cesari, Pierre Gladieux

## Abstract

Plant pathogens secrete proteins called effectors that target host cellular processes to promote disease. Recently, structural genomics has identified several families of fungal effectors that share a similar three-dimensional structure despite remarkably variable amino-acid sequences and surface properties. To explore the selective forces that underlie the sequence variability of structurally-analogous effectors, we focused on MAX effectors, a structural family of effectors that are major determinants of virulence in the rice blast fungus *Pyricularia oryzae*. Using structure-informed gene annotation, we identified 58 to 78 MAX effector genes per genome in a set of 120 isolates representing seven host-associated lineages. The expression of MAX effector genes was primarily restricted to the early biotrophic phase of infection and strongly influenced by the host plant. Pangenome analyses of MAX effectors demonstrated extensive presence/absence polymorphism and identified gene loss events possibly involved in host range adaptation. However, gene knock-in experiments did not reveal a strong effect on virulence phenotypes suggesting that other evolutionary mechanisms are the main drivers of MAX effector losses. MAX effectors displayed high levels of standing variation and high rates of non-synonymous substitutions, pointing to widespread positive selection shaping the molecular diversity of MAX effectors. The combination of these analyses with structural data revealed that positive selection acts mostly on residues located in particular structural elements and at specific positions. By providing a comprehensive catalog of amino acid polymorphism, and by identifying the structural determinants of the sequence diversity, our work will inform future studies aimed at elucidating the function and mode of action of MAX effectors.

**AUTHOR SUMMARY:** Fungal plant pathogens use small secreted proteins, called effectors, to manipulate to their own advantage their host’s physiology and immunity. The evolution of these effectors, whether spontaneously or in response to human actions, can lead to epidemics or the emergence of new diseases. It is therefore crucial to understand the mechanisms underlying this evolution. In this article, we report on the evolution of effectors in one of the prime experimental model systems of plant pathology, *Pyricularia oryzae*, the fungus causing blast diseases in rice, wheat, and other cereals or grasses. We further characterize in this fungus a particular class of effectors, called MAX effectors, using structural models based on experimental protein structures of effectors. We show that this class of effector is produced by the pathogen during the early stages of infection, when plant cells are still alive. By comparing the gene content of isolates infecting different plant species, we show that the MAX effector arsenal is highly variable from one isolate to another. Finally, using the inferential framework of population genetics, we demonstrate that MAX effectors exhibit very high genetic variability and that this results from the action of natural selection.
