## Supplementary material for "Adaptive evolution in virulence effectors of the rice blast fungus *Pyricularia oryzae*": S1 Table

### Sheet: ingroups
S1 Table. Genomic assemblies with metadata. Ki (i in 1..7) is the coefficient of ancestry in i clusters, as estimated using the sNMF program. Cluster in which a genotype had the highest memberip coefficient. The name of lineages assigned to cluster numbers is indicated in lineage column.
index	isolate	Host binomial name	Host genus	Locality	Year	References	lineage	cluster	K1	K2	K3	K4	K5	K6	K7	Kmer size	Sequencing technology	number of contigs	number of contigs larger than 500bp	L50	min	N80	N50	N20	E-size(doi: 10.1155/2014/736473)	maximum contig size	total_assembly_length	number of predicted genes	complete (%)	complete and single-copy (%)	complete and duplicated (%)	fragmented (%)	missing (%)
1	87-120	Oryza sativa	Oryza	ND	ND	Gladieux et al. 2018	Oryza	1	0.7683	0.0177	0.0001	0.096	0.04	0.0779	0.0001		Illumina HiSeq	2714	1390	64	500	44486	161911	417379	215817	620948	39290202	11750	95.94	95.76	0.18	1.73	2.33
2	AG0004	Oryza sativa	Oryza	Lucas Norte, Entre Rios, Argentina	1997	Pordel et al. 2020	Oryza	1	0.997	0.0001	0.0025	0.0001	0.0001	0.0001	0.0001	40	Illumina HiSeq 3000	50479	1611	62	500	31993	161200	369673	218872	919092	38880000	11870	96.65	96.36	0.29	1.36	1.99
3	Arcadia	Setaria viridis	Setaria	Lexington, KY, USA	1998	Farman et al. 2017; Pieck et al. 2017; Gladieux et al. 2018	Setaria	5	0.0844	0.0044	0.0001	0.0001	0.8884	0.0001	0.0225		Illumina Miseq	1399	1399	181	500	22984	62325	139998	83270	303158	40595029	11725	95.05	94.81	0.24	2.31	2.65
4	B2	Triticum aestivum	Triticum	Bolivia	2011	Pieck et al. 2017; Gladieux et al. 2018	Triticum	6	0.0144	0.0726	0.0012	0.0001	0.0306	0.8356	0.0455		Illumina Miseq	2491	2102	288	500	19499	46715	81433	54185	219930	42489196	11826	96.1	95.94	0.16	1.55	2.36
5	B51	Eleusine indica	Eleusine	Quirusillas, Bolivia	2012	Farman et al. 2017; Gladieux et al. 2018	Eleusine	4	0.0001	0.0723	0.0001	0.9093	0.0027	0.0154	0.0001		Illumina Miseq	2390	2390	411	500	12332	27865	54286	35360	156141	38908646	11671	95.44	95.31	0.13	1.91	2.65
6	B71	Triticum aestivum	Triticum	Bolivia	2012	Malaker et al. 2016; Pieck et al. 2017; Gladieux et al. 2018	Triticum	6	0.0001	0.0001	0.0001	0.0827	0.0001	0.9168	0.0001		Illumina Miseq	667	667	67	500	67266	181707	410105	235291	823909	43067233	11788	96.52	96.36	0.16	1.49	1.99
7	Bd8401	Brachiaria distachya	Brachiaria	Philippines	1984	Gladieux et al. 2018	Setaria	5	0.3226	0.0525	0.037	0.1184	0.3798	0.0001	0.0896		Illumina Miseq	2901	1559	56	500	65409	204898	446141	267642	1076705	41269396	11742	96.67	96.49	0.18	1.36	1.96
8	BdBar	Triticum aestivum	Triticum	Barisal, Bangladesh	2016	Malaker et al. 2016; Gladieux et al. 2018	Triticum	6	0.0001	0.0001	0.0001	0.0862	0.0001	0.9133	0.0001		Illumina Miseq	6205	3796	343	500	12841	35256	73775	46016	227268	42808240	11855	95.18	95.02	0.16	2.07	2.75
9	BdMeh	Triticum aestivum	Triticum	Mehepur, Bangladesh	2016	Malaker et al. 2016; Gladieux et al. 2018	Triticum	6	0.0001	0.0001	0.0001	0.0842	0.0001	0.9153	0.0001		Illumina Miseq	1365	1365	170	500	26871	68617	151850	88018	257108	41292141	11819	96.31	96.18	0.13	1.52	2.17
10	BF0072	Oryza sativa	Oryza	Pankatioro, Burkina Faso	ND	Thierry et al. 2022	Oryza	1	0.636	0.0121	0.013	0.0016	0.3088	0.024	0.0044	30	Illumina HiSeq 3000	81226	1229	61	501	47775	167802	361011	219470	850851	38110000	11680	96.75	96.28	0.47	1.44	1.81
11	Bm88324	Brachiaria mutica	Brachiaria	Philippines	1988	Gladieux et al. 2018	Stenotaphrum	7	0.0001	0.2381	0.0821	0.0001	0.033	0.0001	0.6464		Illumina Miseq	1732	1087	43	500	78995	267242	507540	371025	1679996	41379780	11642	96.91	96.75	0.16	1.34	1.76
12	BN0019	Oryza sativa	Oryza	Malanville, Benin	2011	Thierry et al. 2022	Oryza	1	0.6524	0.0155	0.0067	0.0111	0.288	0.0149	0.0115	50	Illumina HiSeq 3000	27839	1486	55	501	45381	172977	474245	247570	743156	39780000	11820	96.75	96.57	0.18	1.47	1.78
13	BN0119	Oryza sativa	Oryza	Kokey-Banikoara, Benin	2012	this study	Oryza	1	0.9974	0.0001	0.0021	0.0001	0.0001	0.0001	0.0001	30	Illumina HiSeq 3000	57384	1434	73	502	34393	145670	316798	177178	611682	38030000	11774	96.91	96.28	0.63	1.31	1.78
14	BN0123	Oryza sativa	Oryza	Kokey-Banikoara, Benin	2012	Thierry et al. 2022	Oryza	1	0.9977	0.0001	0.0018	0.0001	0.0001	0.0001	0.0001	40	Illumina HiSeq 3000	35294	1536	67	500	31984	150518	366787	203713	702272	38510000	11795	96.73	96.52	0.21	1.36	1.91
15	BN0202	Oryza sativa	Oryza	Lokossa, Benin	2010	Thierry et al. 2022	Oryza	1	0.9994	0.0001	0.0001	0.0001	0.0001	0.0001	0.0001	40	Illumina HiSeq 3000	38792	1510	54	500	32336	195058	420039	241624	913975	38550000	11825	96.7	96.49	0.21	1.41	1.89
16	BN0252	Oryza sativa	Oryza	Lokossa, Benin	2010	Thierry et al. 2022	Oryza	1	0.9994	0.0001	0.0001	0.0001	0.0001	0.0001	0.0001	40	Illumina HiSeq 3000	41872	1492	57	502	34340	176059	417671	234830	801732	38220000	11725	96.75	96.49	0.26	1.41	1.83
17	BR0032	Triticum aestivum	Triticum	Brazil	1989	Chiapello et al. 2015; Gladieux et al. 2018	Triticum	6	0.0001	0.0989	0.0001	0.0001	0.0052	0.8865	0.0091		Solexa & 454	111	111	7	500	629663	1760460	4391730	2160658	4783357	41858488	11534	96.18	96.02	0.16	1.76	2.07
18	Br130	Triticum aestivum	Triticum	Mato Grosso do Sul, Brazil	1990	Farman et al. 2017; Gladieux et al. 2018	Triticum	6	0.0001	0.2659	0.0001	0.0001	0.0018	0.7319	0.0001		Illumina HiSeq 2000	2436	2435	265	500	18727	47088	84748	54675	208622	40014084	11554	93.63	93.48	0.16	2.93	3.43
19	Br48	Triticum aestivum	Triticum	Mato Grosso do Sul, Brazil	1990	Yoshida et al. 2016, Farman et al. 2017; Gladieux et al. 2018	Triticum	6	0.0001	0.0001	0.0001	0.0001	0.0001	0.9116	0.0879		454	2082	2082	121	500	30181	97014	206346	121507	476436	40783269	11762	95.55	95.36	0.18	2.12	2.33
20	Br58	Avena sativa	Avena	Parana, Brazil	1990	Yoshida et al. 2016, Farman et al. 2017; Gladieux et al. 2018	Lolium	2	0.0001	0.8794	0.0001	0.0579	0.0204	0.042	0.0001		454	2057	2053	119	500	31341	91276	198526	130263	641189	40301183	11747	95.91	95.76	0.16	1.73	2.36
21	Br62	Eleusine indica	Eleusine	Brazil	1991	Islam et al. 2016; Gladieux et al. 2018	Eleusine	4	0.0001	0.0718	0.0001	0.9223	0.0012	0.0044	0.0001		Illumina HiSeq 2500	2317	1332	88	500	47619	141061	264563	177399	665316	42951273	11803	96.18	96.02	0.16	1.65	2.17
22	Br7	Triticum aestivum	Triticum	Parana, Brazil	1990	Farman et al. 2017; Pieck et al. 2017; Gladieux et al. 2018	Triticum	6	0.0001	0.0691	0.0001	0.0001	0.0086	0.8492	0.0729		Illumina Miseq	1215	1215	166	500	32441	74276	146622	90946	331884	41336942	11575	96.38	96.23	0.16	1.44	2.17
23	Br80	Triticum aestivum	Triticum	Brazil	1991	Farman et al. 2017; Pieck et al. 2017; Gladieux et al. 2018	Triticum	6	0.0069	0.1391	0.0001	0.046	0.0345	0.7421	0.0313		Illumina Miseq	724	724	78	500	58053	134171	348737	255311	1643104	42345624	11696	96.54	96.38	0.16	1.47	1.99
24	CD0065	Oryza sativa	Oryza	San Pedro, Ivory Coast	1983	Thierry et al. 2022	Oryza	1	0.9893	0.0001	0.0027	0.0001	0.0051	0.0025	0.0001	50	Illumina HiSeq 3000	29660	1505	51	504	34404	219429	467048	247502	758737	38680000	11737	96.75	96.57	0.18	1.39	1.86
25	CD0142	Oryza sativa	Oryza	Odienne, Ivory Coast	1989	Thierry et al. 2022	Oryza	1	0.9934	0.0001	0.0018	0.0001	0.0001	0.0045	0.0001	40	Illumina HiSeq 3000	40492	1523	54	505	36718	179505	446251	244360	887897	38900000	11881	96.73	96.31	0.42	1.41	1.86
26	CD0156	Eleusine indica	Eleusine	Ferkessedougou, Ivory Coast	1989	Chiapello et al. 2015; Islam et al. 2016; Gladieux et al. 2018	Oryza	1	0.0001	0.0477	0.0001	0.942	0.0001	0.0098	0.0001		Solexa & 454	237	237	13	500	362046	1066457	1912116	1149990	2814965	42691742	11579	96.62	96.49	0.13	1.36	2.02
27	CH0043	Oryza sativa	Oryza	Yunnan, China	1991	Thierry et al. 2022	Oryza	1	0.9931	0.0008	0.0019	0.0001	0.0005	0.0031	0.0005	70	Illumina HiSeq 3000	11995	1083	48	509	44141	231923	549463	267442	792620	38480000	11723	96.75	96.59	0.16	1.39	1.86
28	CH0072	Oryza sativa	Oryza	Madjong, Yunnan, China	ND	Thierry et al. 2022	Oryza	1	0.9866	0.0032	0.0014	0.0001	0.0082	0.0001	0.0005	60	Illumina HiSeq 3000	12553	1063	53	521	43842	201753	418253	234865	662023	38090000	11679	96.8	96.59	0.21	1.39	1.81
29	CH0452	Oryza sativa	Oryza	Simao, Yunnan, China	1994	Thierry et al. 2022	Oryza	1	0.999	0.0001	0.0002	0.0001	0.0001	0.0003	0.0001	30	Illumina HiSeq 3000	55056	1285	60	507	39976	172331	383076	224673	833020	37890000	11751	96.78	96.44	0.34	1.36	1.86
30	CH0461	Oryza sativa	Oryza	Simao, Yunnan, China	1994	Thierry et al. 2022	Oryza	1	0.995	0.0001	0.0018	0.0001	0.0005	0.0024	0.0001	60	Illumina HiSeq 3000	17264	1062	48	510	45554	220363	505404	278483	951218	37830000	11591	96.75	96.62	0.13	1.41	1.83
31	CH0533	Oryza sativa	Oryza	Baoshan, Yunnan, China	1995	this study	Oryza	1	0.9973	0.0001	0.0012	0.0001	0.0001	0.0002	0.001	50	Illumina HiSeq 3000	19741	1455	63	508	34774	162663	355456	225553	988254	38560000	11776	96.86	96.62	0.24	1.34	1.81
32	CH1103	Oryza sativa	Oryza	Yule, Yunnan, China	2009	Thierry et al. 2022	Oryza	1	0.9852	0.0001	0.0004	0.0001	0.0109	0.0026	0.0007	50	Illumina HiSeq 3000	16752	1202	58	501	41689	177974	395066	220299	646604	38210000	11704	96.8	96.62	0.18	1.39	1.81
33	CH1164	Oryza sativa	Oryza	Yule, Yunnan, China	2009	Thierry et al. 2022	Oryza	1	0.9953	0.0001	0.0016	0.0001	0.0001	0.0001	0.0027	30	Illumina HiSeq 3000	39970	1010	56	510	44948	174977	416672	232852	822538	37000000	11587	96.73	96.38	0.34	1.39	1.89
34	CHRF	Lolium perenne	Lolium	Silver Spring, MD, USA	1996	Pieck et al. 2017; Gladieux et al. 2018	Lolium	2	0.0001	0.9971	0.0001	0.0001	0.0013	0.0012	0.0001		Illumina Miseq	889	889	84	500	47348	134224	287447	189570	927143	41693228	11796	96.7	96.52	0.18	1.39	1.91
35	CHW	Lolium perenne	Lolium	Annapolis, MD, USA	1996	Pieck et al. 2017; Gladieux et al. 2018	Lolium	2	0.0001	0.9989	0.0001	0.0002	0.0005	0.0001	0.0001		Illumina Miseq	790	790	93	500	52207	120224	254330	159223	587934	40418923	11582	96.54	96.36	0.18	1.34	2.12
36	CM0028	Oryza sativa	Oryza	M'Bos, Cameroon	1987	Pordel et al. 2020	Oryza	1	0.9993	0.0001	0.0001	0.0001	0.0001	0.0002	0.0001	40	Illumina HiSeq 3000	67300	1483	59	500	35484	165631	417729	220093	697768	38260000	11751	96.78	96.49	0.29	1.41	1.81
37	EI9411	Eleusine indica	Eleusine	Fujian, China	1990	Zhong et al. 2016; Gladieux et al. 2018	Eleusine	4	0.014	0.0001	0.0067	0.9292	0.0293	0.0001	0.0205		Illumina HiSeq 2500	1661	1656	137	500	29305	81416	168993	111316	501659	40306145	11605	96.41	96.18	0.24	1.6	1.99
38	EI9604	Eleusine indica	Eleusine	Fujian, China	1996	Zhong et al. 2016; Gladieux et al. 2018	Eleusine	4	0.0001	0.0413	0.0001	0.944	0.0001	0.0143	0.0001		Illumina HiSeq 2500	1346	1344	116	500	38777	100075	214057	133707	472660	41601338	11683	96.36	96.2	0.16	1.6	2.04
39	FH	Lolium perenne	Lolium	Hagerstown, MD, USA	1997	Farman et al. 2017; Pieck et al. 2017; Gladieux et al. 2018	Lolium	2	0.0001	0.9994	0.0001	0.0001	0.0001	0.0001	0.0001		Illumina Miseq	2346	1693	207	500	27736	61997	118980	76205	262988	42973384	12055	95.05	94.89	0.16	2.17	2.78
40	FR1067	Lolium perenne	Lolium	Stade de la Mosson, Montpellier, France	2017	Pordel et al. 2020	Lolium	2	0.0002	0.9993	0.0001	0.0001	0.0001	0.0001	0.0001	70	Illumina HiSeq 3000	10290	800	39	509	90286	280012	605790	483665	2097430	42500000	11867	96.65	96.46	0.18	1.34	2.02
41	FR1069	Lolium perenne	Lolium	Stade de la Mosson, Montpellier, France	2017	Pordel et al. 2020	Lolium	2	0.0004	0.9964	0.0028	0.0001	0.0001	0.0001	0.0001	40	Illumina HiSeq 3000	48130	1327	32	504	87988	346457	791207	480142	1787692	40610000	11698	96.86	96.65	0.21	1.26	1.89
42	G17	Eragrostis curvula	Eragrostis	Japan	1976	Islam et al. 2016	Eleusine	4	0.0322	0.0001	0.2363	0.5402	0.0691	0.0785	0.0435		Illumina HiSeq 2500	1803	1350	113	500	40829	105667	214011	136026	564916	41186569	11372	96.12	95.97	0.16	1.73	2.15
43	G22	Eleusine coracana	Eleusine	Japan	1976	Gladieux et al. 2018	Eleusine	4	0.002	0.0001	0.0019	0.9282	0.0122	0.0001	0.0554		Illumina Miseq	2460	1783	160	500	26741	72869	158590	95661	390726	41423750	11564	96.57	96.44	0.13	1.49	1.94
44	GFSI1-7-2	Setaria italica	Setaria	Gifu, Japan	1977	Yoshida et al. 2016; Gladieux et al. 2018	Setaria	5	0.0848	0.0049	0.0001	0.0001	0.8884	0.0001	0.0216		454	1910	1908	125	500	29866	88519	191376	113597	393777	39152295	11754	96.15	95.97	0.18	1.68	2.17
45	GG11	Lolium perenne	Lolium	Lexington, KY, USA	1997	Farman et al. 2017; Gladieux et al. 2018	Lolium	2	0.0002	0.9993	0.0001	0.0001	0.0001	0.0001	0.0001		Illumina Miseq	1463	1023	97	500	42179	114865	253694	173318	966222	42565249	11831	96.57	96.41	0.16	1.36	2.07
46	GN0001	Zea mays	Zea	Gabon	1985	Pordel et al. 2020	Zea/Echinochloa	3	0.0082	0.0013	0.9351	0.0135	0.0103	0.0007	0.0309	60	Illumina HiSeq 3000	13531	1128	28	500	61155	333904	977535	484283	1451338	41320000	11484	96.96	96.83	0.13	1.28	1.76
47	GRF52	Setaria viridis	Setaria	Lexington, KY, USA	2001	Gladieux et al. 2018	Setaria	5	0.0843	0.0059	0.0001	0.0001	0.8884	0.0001	0.0211		Illumina Miseq	3606	1374	102	500	36231	105252	238957	141208	505245	39910600	11662	96.52	96.31	0.21	1.47	2.02
48	GY0040	Oryza sativa	Oryza	Mana, Crog, French Guyana, France	1999	Pordel et al. 2020	Oryza	1	0.9994	0.0001	0.0001	0.0001	0.0001	0.0001	0.0001	40	Illumina HiSeq 3000	46185	1697	66	502	29557	151879	376204	203183	647434	39050000	11850	96.75	96.52	0.24	1.41	1.83
49	HO	Lolium perenne	Lolium	Richmond, PA, USA	1996	Farman et al. 2017; Gladieux et al. 2018	Lolium	2	0.0001	0.9986	0.0001	0.0001	0.0001	0.0009	0.0001		Illumina Miseq	1760	1143	84	500	47118	123633	322088	222618	1431250	43035775	11897	96.57	96.38	0.18	1.39	2.04
50	IA1	Oryza sativa	Oryza	Arkansas, USA	2009	Pieck et al. 2017; Gladieux et al. 2018	Oryza	1	0.9856	0.0001	0.0001	0.0036	0.0042	0.0001	0.0063		Illumina Miseq	2257	2257	358	500	12545	30490	60886	39280	188050	37559418	11786	95.34	95.1	0.24	1.78	2.88
51	IB33	Oryza sativa	Oryza	Texas, USA	ND	Pieck et al. 2017; Gladieux et al. 2018	Oryza	1	0.9983	0.0001	0.0001	0.0001	0.0005	0.0005	0.0004		Illumina Miseq	1589	1589	202	500	18823	53069	109623	70935	280346	38573393	11734	95.7	95.44	0.26	1.89	2.41
52	IB49	Oryza sativa	Oryza	Arkansas, USA	1992	Pieck et al. 2017; Gladieux et al. 2018	Oryza	1	0.9783	0.0015	0.0001	0.0059	0.0139	0.0001	0.0001		Illumina Miseq	2076	2076	309	500	14303	37864	71670	46394	313329	38214410	11869	95.76	95.52	0.24	1.73	2.52
53	IC17	Oryza sativa	Oryza	Arkansas, USA	1992	Pieck et al. 2017; Gladieux et al. 2018	Oryza	1	0.9772	0.0002	0.0001	0.0039	0.0134	0.0052	0.0001		Illumina Miseq	2438	2438	392	500	11401	28200	53859	35807	193775	37809379	11771	94.76	94.58	0.18	2.04	3.2
54	IE1K	Oryza sativa	Oryza	Arkansas, USA	2003	Pieck et al. 2017; Gladieux et al. 2018	Oryza	1	0.9723	0.0057	0.0001	0.0023	0.0194	0.0001	0.0001		Illumina Miseq	1722	1225	79	500	27201	127734	297522	175827	621508	39603376	11896	96.8	96.57	0.24	1.36	1.83
55	IN0017	Oryza sativa	Oryza	India	1987	Thierry et al. 2022	Oryza	1	0.9974	0.0001	0.0021	0.0001	0.0001	0.0001	0.0001	40	Illumina HiSeq 3000	35742	1553	78	501	30993	132275	311180	171726	611572	38600000	11878	96.73	96.49	0.24	1.39	1.89
56	IN0054	Oryza sativa	Oryza	India	1994	Thierry et al. 2022	Oryza	1	0.9864	0.0001	0.0002	0.0001	0.0078	0.0001	0.0052	60	Illumina HiSeq 3000	17141	1343	51	501	40423	210436	480431	269590	1126972	38840000	11739	96.8	96.65	0.16	1.36	1.83
57	IN0059	Oryza sativa	Oryza	India	1992	Thierry et al. 2022	Oryza	1	0.9977	0.0001	0.0001	0.0001	0.0001	0.0001	0.0018	30	Illumina HiSeq 3000	54132	1404	75	501	30912	136617	307454	174401	611806	38030000	11819	96.86	96.31	0.55	1.34	1.81
58	IN0114	Oryza sativa	Oryza	Bandrakoti, India	1997	Thierry et al. 2022	Oryza	1	0.9873	0.0018	0.0045	0.0001	0.0061	0.0001	0.0001	30	Illumina HiSeq 3000	71081	1371	58	502	39320	190661	394232	217909	626464	37840000	11706	96.8	96.44	0.37	1.36	1.83
59	IN0115	Oryza sativa	Oryza	Matli, India	1997	Thierry et al. 2022	Oryza	1	0.9793	0.0001	0.0026	0.0001	0.0122	0.0057	0.0001	60	Illumina HiSeq 3000	20417	1517	58	502	34384	205065	394591	230163	914244	39010000	11796	96.75	96.54	0.21	1.39	1.86
60	IN0116	Oryza sativa	Oryza	Matli, India	1997	Thierry et al. 2022	Oryza	1	0.9793	0.0001	0.0039	0.0015	0.0132	0.0016	0.0005	80	Illumina HiSeq 3000	12309	1551	54	500	33404	200378	417113	244659	984805	39530000	11857	96.75	96.54	0.21	1.39	1.86
61	INA168	Oryza sativa	Oryza	Aichi, Japan	1958	Yoshida et al. 2016, Farman et al. 2017; Gladieux et al. 2018	Oryza	1	0.9986	0.0001	0.0001	0.0001	0.0009	0.0001	0.0001		454	1811	1810	128	500	22533	75886	183877	108778	400585	38122422	11891	95.99	95.83	0.16	1.76	2.25
62	IR00102	Echinochloa sp.	Echinochloa	Azadshahr, Golestan, Iran	2016	Pordel et al. 2020	Zea/Echinochloa	3	0.0001	0.0001	0.9994	0.0001	0.0001	0.0001	0.0001	70	Illumina HiSeq 3000	11504	826	40	504	79590	293766	601360	345766	1012831	40620000	11330	96.88	96.75	0.13	1.34	1.78
63	IR0013	Zea mays	Zea	Gharakhil, Mazandaran, Iran	2012	Pordel et al. 2020	Zea/Echinochloa	3	0.0001	0.0001	0.9994	0.0001	0.0001	0.0001	0.0001	50	Illumina HiSeq 3000	31735	973	42	500	65588	258491	546010	329831	1247288	39710000	11345	96.86	96.7	0.16	1.41	1.73
64	IR0015	Zea mays	Zea	Gharakhil, Mazandaran, Iran	2012	Pordel et al. 2020	Zea/Echinochloa	3	0.0001	0.0001	0.9994	0.0001	0.0001	0.0001	0.0001	70	Illumina HiSeq 3000	11955	870	36	501	76227	298843	694077	410127	1462720	40700000	11341	96.93	96.78	0.16	1.34	1.73
65	IR0083	Echinochloa sp.	Echinochloa	Agh Ghala, Golestan, Iran	2016	Pordel et al. 2020	Zea/Echinochloa	3	0.0001	0.0001	0.9994	0.0001	0.0001	0.0001	0.0001	50	Illumina HiSeq 3000	24015	899	37	501	76041	264875	738984	400685	1726399	39720000	11310	96.91	96.75	0.16	1.36	1.73
66	IR0084	Echinochloa sp.	Echinochloa	Agh Ghala, Golestan, Iran	2016	Pordel et al. 2020	Zea/Echinochloa	3	0.0001	0.0001	0.9994	0.0001	0.0001	0.0001	0.0001	70	Illumina HiSeq 3000	14428	832	41	501	75049	269018	572301	349940	1006619	40560000	11327	96.86	96.73	0.13	1.41	1.73
67	IR0088	Echinochloa sp.	Echinochloa	Agh Ghala, Golestan, Iran	2016	Pordel et al. 2020	Stenotaphrum	7	0.0704	0.0001	0.2525	0.0725	0.0737	0.0001	0.5306	60	Illumina HiSeq 3000	21866	975	50	511	47790	235335	425273	288413	1171773	39620000	11276	96.57	96.44	0.13	1.49	1.94
68	IR0095	Zea mays	Zea	Agh Ghala, Golestan, Iran	2016	Pordel et al. 2020	Zea/Echinochloa	3	0.0001	0.0001	0.9994	0.0001	0.0001	0.0001	0.0001	70	Illumina HiSeq 3000	13650	890	35	502	80284	306256	744804	387974	1212586	40750000	11353	96.91	96.75	0.16	1.31	1.78
69	IT0010	Oryza sativa	Oryza	Veneria, Italy	1989	Pordel et al. 2020	Oryza	1	0.999	0.0001	0.0001	0.0001	0.0001	0.0001	0.0005	30	Illumina HiSeq 3000	102442	1475	55	502	35202	174280	419991	228956	698696	38120000	11810	96.78	96.46	0.31	1.41	1.81
70	JP0091	Setaria viridis	Setaria	Siga, Japan	2005	Pordel et al. 2020	Setaria	5	0.084	0.005	0.0054	0.0001	0.8845	0.0001	0.0209	50	Illumina HiSeq 3000	32856	1269	29	500	66905	363322	888380	526391	1837329	39590000	11686	96.8	96.59	0.21	1.28	1.91
71	LpKY97	Lolium perenne	Lolium	Lexington, KY, USA	1997	Farman et al. 2017; Pieck et al. 2017; Gladieux et al. 2018	Lolium	2	0.0004	0.9981	0.001	0.0001	0.0001	0.0001	0.0001		Illumina Miseq	5572	3608	335	500	13178	35955	73278	46150	196461	42494433	11985	94.97	94.79	0.18	2.1	2.93
72	12-1-205	Triticum aestivum	Triticum	Bangladesh	TBD	Islam et al. 2016	Triticum	6	0.0001	0.0001	0.0058	0.0001	0.0001	0.9937	0.0001		Illumina Miseq	113	113	6	500	733941	2170804	4284509	2828524	7182096	43217941	11722	96.67	96.54	0.13	1.39	1.94
73	ML0060	Oryza sativa	Oryza	Sikasso, Mali	2009	Pordel et al. 2020	Oryza	1	0.9992	0.0001	0.0001	0.0001	0.0001	0.0001	0.0003	40	Illumina HiSeq 3000	51276	1529	64	501	33500	163771	361552	207713	697558	38240000	11744	96.8	96.57	0.24	1.41	1.78
74	ML0062	Oryza sativa	Oryza	Sikasso, Mali	2009	Thierry et al. 2022	Oryza	1	0.9823	0.0036	0.0001	0.004	0.0076	0.0001	0.0023	50	Illumina HiSeq 3000	24816	1611	54	508	31102	178813	431649	247775	1098985	39030000	11799	96.83	96.65	0.18	1.36	1.81
75	ML33	Oryza sativa	Oryza	Mali	1995	Gladieux et al. 2018	Oryza	1	0.9909	0.0001	0.0001	0.0001	0.0014	0.0074	0.0001		Illumina Miseq	3439	2134	120	500	21424	83862	205617	121123	627475	39494099	11895	96.65	96.46	0.18	1.39	1.96
76	NG0012	Oryza sativa	Oryza	Edozhigi, Nigeria	2009	Thierry et al. 2022	Oryza	1	0.9932	0.0005	0.0001	0.0059	0.0001	0.0001	0.0001	30	Illumina HiSeq 3000	64226	1469	63	501	35346	148468	366841	208073	698457	37890000	11710	96.78	95.94	0.84	1.36	1.86
77	NG0054	Oryza sativa	Oryza	Ibadan, Nigeria	2009	Thierry et al. 2022	Oryza	1	0.9993	0.0001	0.0001	0.0001	0.0001	0.0002	0.0001	30	Illumina HiSeq 3000	64545	1430	60	500	35818	174042	396737	217234	760223	37830000	11697	96.8	96.57	0.24	1.41	1.78
78	NP0058	Oryza sativa	Oryza	Kathmandu, Nepal	2008	this study	Oryza	1	0.9964	0.0001	0.0031	0.0001	0.0001	0.0001	0.0001	50	Illumina HiSeq 3000	28077	1083	53	515	45839	187287	434743	242844	698928	37630000	11597	96.83	96.46	0.37	1.39	1.78
79	P131	Oryza sativa	Oryza	Japan	ND	Xue et al. 2012; Zhong et al. 2016; Farman et al. 2017; Gladieux et al. 2018	Oryza	1	0.995	0.0008	0.0001	0.0033	0.0005	0.0002	0.0001		454	1822	1822	159	500	21994	62822	144057	91184	459401	37955031	11779	96.2	96.07	0.13	1.62	2.17
80	P28	Bromus tectorum	Bromus	Paraguay	2014	Pieck et al. 2017; Gladieux et al. 2018	Lolium	2	0.0001	0.6664	0.0036	0.111	0.0374	0.1814	0.0002		Illumina Miseq	1665	1102	47	500	68827	218204	612082	416479	1778806	43582558	11896	96.65	96.44	0.21	1.31	2.04
81	P29	Bromus tectorum	Bromus	Paraguay	2014	Pieck et al. 2017; Gladieux et al. 2018	Triticum	6	0.0001	0.0001	0.0001	0.0001	0.0001	0.9994	0.0001		Illumina Miseq	1472	980	52	500	83588	232896	479846	321357	1188465	43272941	11803	96.59	96.44	0.16	1.39	2.02
82	P3	Triticum durum	Triticum	Canindeyu, Paraguay	2012	Pieck et al. 2017; Gladieux et al. 2018	Triticum	6	0.0172	0.0801	0.0013	0.0001	0.0273	0.827	0.047		Illumina Miseq	833	833	87	500	51057	138921	264224	181118	906733	41631577	11779	96.65	96.49	0.16	1.41	1.94
83	Pg1213-22	Festuca arundinaceum	Festuca	Georgia, USA	1999/2000	Pieck et al. 2017; Gladieux et al. 2018	Lolium	2	0.032	0.7239	0.0001	0.0303	0.1111	0.1025	0.0001		Illumina Miseq	1390	1390	165	500	28697	79461	141217	89133	310331	41150008	11762	96.46	96.25	0.21	1.6	1.94
84	PgKY	Lolium perenne	Lolium	Lexington, KY, USA	2000	Islam et al. 2016; Gladieux et al. 2018	Lolium	2	0.0001	0.9994	0.0001	0.0001	0.0001	0.0001	0.0001		Illumina HiSeq 2500	3858	1967	141	500	32385	89888	180852	107275	384410	42094423	11865	96.04	95.86	0.18	1.57	2.38
85	PGPA	Lolium perenne	Lolium	Pennsylvania, USA	1998	Islam et al. 2016; Gladieux et al. 2018	Lolium	2	0.0001	0.9985	0.0001	0.0001	0.0001	0.001	0.0001		Illumina HiSeq 2500	3403	1681	71	500	47734	155029	378242	229422	937392	42669742	11913	96.41	96.23	0.18	1.52	2.07
86	PH42	Eleusine indica	Eleusine	Philippines	1983	Pieck et al. 2017; Gladieux et al. 2018	Eleusine	4	0.0001	0.0326	0.0001	0.9663	0.0001	0.0008	0.0001		Illumina Miseq	1673	1673	250	500	21276	50217	95898	62254	228111	42256740	11520	94.92	94.79	0.13	2.31	2.78
87	PL2-1	Lolium multiflorum	Lolium	Pulaski Co., KY, USA	2002	Farman et al. 2017; Gladieux et al. 2018	Lolium	2	0.0001	0.9991	0.0001	0.0001	0.0001	0.0004	0.0001		Illumina Miseq	811	811	79	500	50715	141200	303736	232761	1483421	42551839	11813	96.57	96.36	0.21	1.44	1.99
88	PL3-1	Lolium multiflorum	Lolium	Pulaski Co., KY, USA	2002	Farman et al. 2017; Gladieux et al. 2018	Lolium	2	0.0315	0.7301	0.0001	0.0255	0.1111	0.1015	0.0001		Illumina Miseq	1949	1456	171	500	31398	72795	142376	93851	413171	42519598	11865	96.23	96.04	0.18	1.62	2.15
89	PY0925	Triticum aestivum	Triticum	Predizes, Brazil	2009	Islam et al. 2016; Gladieux et al. 2018	Triticum	6	0.0001	0.0001	0.0001	0.0907	0.0001	0.9088	0.0001		Illumina HiSeq 2500	2191	820	56	500	81855	208439	447203	314929	1607382	43095444	11750	96.28	96.15	0.13	1.6	2.12
90	PY36-1	Triticum aestivum	Triticum	Brasilia, Brazil	2007	Islam et al. 2016; Gladieux et al. 2018	Triticum	6	0.0001	0.0001	0.0077	0.0001	0.0001	0.9918	0.0001		Illumina HiSeq 2500	740	397	47	500	116558	272947	499125	339042	1123756	42166263	11620	95.97	95.83	0.13	1.68	2.36
91	PY5010	Triticum aestivum	Triticum	Londrina, Brazil	2005	Islam et al. 2016; Gladieux et al. 2018	Lolium	2	0.0086	0.6968	0.0042	0.0522	0.1184	0.1198	0.0001		Illumina HiSeq 2500	2290	962	59	500	73335	204456	422346	264221	881373	42821371	11827	96.2	96.02	0.18	1.47	2.33
92	PY5033	Triticum aestivum	Triticum	Londrina, Brazil	2005	Islam et al. 2016; Gladieux et al. 2018	Triticum	6	0.011	0.1065	0.0002	0.0022	0.0075	0.8726	0.0001		Illumina HiSeq 2500	2012	1005	61	500	75844	181875	421604	268137	1214743	42778215	11735	96.15	95.99	0.16	1.57	2.28
93	PY6017	Triticum aestivum	Triticum	Coromandel, Brazil	2006	Islam et al. 2016; Gladieux et al. 2018	Triticum	6	0.0002	0.1339	0.0001	0.0001	0.0057	0.8599	0.0001		Illumina HiSeq 2500	1654	757	47	500	100124	261084	553654	343427	1185762	43103128	11778	96.25	96.07	0.18	1.57	2.17
94	PY6045	Triticum aestivum	Triticum	Goiânia, Brazil	2006	Islam et al. 2016; Gladieux et al. 2018	Triticum	6	0.0001	0.2013	0.0001	0.0001	0.0015	0.7969	0.0001		Illumina HiSeq 2500	1671	898	66	500	73917	184726	394005	240613	1082052	42459583	11711	96.18	96.02	0.16	1.55	2.28
95	PY86-1	Triticum aestivum	Triticum	Cascavel, Brazil	2008	Islam et al. 2016; Gladieux et al. 2018	Lolium	2	0.0001	0.91	0.0004	0.0106	0.0451	0.0336	0.0001		Illumina HiSeq 2500	3209	1282	71	500	63173	167541	346593	240988	1159164	43594932	11957	96.18	95.91	0.26	1.7	2.12
96	SSFL02	Stenotaphrum secundatum	Stenotaphrum	Disney World, FL, USA	2002	Pieck et al. 2017; Gladieux et al. 2018	Stenotaphrum	7	0.0001	0.0001	0.0001	0.0001	0.0001	0.0007	0.9988		Illumina Miseq	1277	1277	169	500	28702	71208	138121	86490	347231	40269483	11712	96.23	96.07	0.16	1.62	2.15
97	SSFL14-3	Stenotaphrum secundatum	Stenotaphrum	New Smyrna, FL, USA	2014	Gladieux et al. 2018	Stenotaphrum	7	0.0001	0.0001	0.0001	0.0001	0.0001	0.0001	0.9994		Illumina Miseq	2638	1751	168	500	24900	72801	155736	92073	323986	42715770	11865	96.25	96.04	0.21	1.65	2.1
98	SV9610	Setaria viridis	Setaria	Zhejian, China	1996	Zhong et al. 2016; Gladieux et al. 2018	Setaria	5	0.0872	0.0096	0.0064	0.0041	0.8733	0.0001	0.0193		Illumina HiSeq 2500	1546	1544	70	500	47278	154236	315634	212724	948369	39325514	11702	96.73	96.49	0.24	1.41	1.86
99	SV9623	Setaria viridis	Setaria	Zhejian, China	1996	Zhong et al. 2016; Gladieux et al. 2018	Setaria	5	0.1039	0.0061	0.0003	0.0086	0.8564	0.0001	0.0246		Illumina HiSeq 2500	1514	1513	78	500	49778	145603	297475	179272	585182	39376824	11758	96.46	96.25	0.21	1.39	2.15
100	T25	Triticum aestivum	Triticum	Parana, Brazil	1988	Farman et al. 2017; Pieck et al. 2017	Triticum	6	0.0132	0.0001	0.0033	0.0001	0.0001	0.8782	0.105		Illumina Miseq	1277	1277	210	500	29171	62883	113360	74163	269925	42297954	11725	96.38	96.23	0.16	1.49	2.12
101	TF05-1	Festuca arundinaceum	Festuca	Lexington, KY, USA	2005	Gladieux et al. 2018	Lolium	2	0.0208	0.6751	0.0003	0.0483	0.1095	0.1459	0.0001		Illumina Miseq	1720	1238	121	500	37434	104709	203933	135534	703161	43536331	11896	96.38	96.18	0.21	1.49	2.12
102	TG0004	Oryza sativa	Oryza	Elavayo, Togo	2012	Thierry et al. 2022	Oryza	1	0.9764	0.0003	0.0001	0.0003	0.0168	0.0033	0.0029	30	Illumina HiSeq 3000	57339	1424	60	504	38556	180146	376857	219655	922836	37770000	11703	96.91	96.65	0.26	1.36	1.73
103	TG0032	Oryza sativa	Oryza	Elavayo, Togo	2012	Thierry et al. 2022	Oryza	1	0.9834	0.0001	0.0001	0.0001	0.0094	0.0014	0.0056	40	Illumina HiSeq 3000	42427	1485	56	501	35226	195285	419093	238827	923002	38260000	11760	96.86	96.65	0.21	1.36	1.78
104	TH0016	Hordeum vulgare	Hordeum	Thailand		Chiapello et al. 2015; Islam et al. 2016; Gladieux et al. 2018	Oryza	1	0.9842	0.0004	0.0001	0.0012	0.0069	0.0001	0.0071		Solexa & 454	171	171	11	500	254700	938544	1977323	1186259	3133578	39126391	11561	96.52	96.36	0.16	1.47	2.02
105	TN0001	Oryza sativa	Oryza	Tanzania	2013	Thierry et al. 2022	Oryza	1	0.9957	0.0001	0.0001	0.0001	0.0001	0.0001	0.0037	40	Illumina HiSeq 3000	32863	1485	57	500	35277	195502	393915	221946	614505	38700000	11815	96.78	96.57	0.21	1.36	1.86
106	TN0002	Oryza sativa	Oryza	Tanzania	2013	Thierry et al. 2022	Oryza	1	0.997	0.0001	0.0025	0.0001	0.0001	0.0001	0.0001	40	Illumina HiSeq 3000	38739	1482	57	500	35512	203944	393906	221722	681393	38710000	11845	96.88	96.7	0.18	1.36	1.76
107	TN0050	Oryza sativa	Oryza	Tanzania	2013	Pordel et al. 2020	Oryza	1	0.9989	0.0001	0.0006	0.0001	0.0001	0.0001	0.0001	40	Illumina HiSeq 3000	39405	1470	61	507	33784	172735	387234	213588	647395	38120000	11716	96.73	96.49	0.24	1.41	1.86
108	TN0057	Oryza sativa	Oryza	Tanzania	2013	Thierry et al. 2022	Oryza	1	0.9994	0.0001	0.0001	0.0001	0.0001	0.0001	0.0001	40	Illumina HiSeq 3000	35884	1390	57	503	35051	180344	392548	223741	647382	38280000	11745	96.75	96.49	0.26	1.39	1.86
109	TN0065	Oryza sativa	Oryza	Tanzania	2013	this study	Oryza	1	0.9971	0.0004	0.0021	0.0001	0.0001	0.0001	0.0001	40	Illumina HiSeq 3000	47577	1455	56	501	34393	194001	394448	234580	933208	38620000	11839	96.86	96.59	0.26	1.36	1.78
110	TN0090	Oryza sativa	Oryza	Tanzania	2013	Thierry et al. 2022	Oryza	1	0.9953	0.0001	0.0042	0.0001	0.0001	0.0001	0.0001	40	Illumina HiSeq 3000	41886	1485	58	500	37266	188459	394464	221983	681467	38720000	11860	96.83	96.57	0.26	1.34	1.83
111	TR0025	Oryza sativa	Oryza	Turkey	ND	Pordel et al. 2020	Oryza	1	0.9981	0.0001	0.0001	0.0001	0.0001	0.0001	0.0014	40	Illumina HiSeq 3000	46059	1488	55	502	38117	169633	431867	246349	913980	38280000	11821	96.67	96.38	0.29	1.44	1.89
112	US0041	Oryza sativa	Oryza	Mississippi, USA	1985	Thierry et al. 2022	Oryza	1	0.9887	0.0003	0.0042	0.0001	0.0065	0.0001	0.0001	40	Illumina HiSeq 3000	36187	1662	60	504	31046	151157	413208	229249	933103	39050000	11875	96.73	96.52	0.21	1.44	1.83
113	US0064	Setaria sp.	Setaria	Maryland, USA	1991	Pordel et al. 2020	Setaria	5	0.1063	0.0041	0.0004	0.0001	0.8686	0.0001	0.0204	40	Illumina HiSeq 3000	65710	1097	27	503	68003	366982	1089015	511009	1575114	39030000	11637	96.88	96.65	0.24	1.34	1.78
114	US0071	Setaria	Setaria	USA		Chiapello et al. 2015; Islam et al. 2016; Gladieux et al. 2018	Setaria	5	0.0845	0.006	0.0003	0.0001	0.8884	0.0001	0.0206		Solexa & 454	220	220	12	500	189768	813981	2923703	1242610	3113975	41206925	11659	96.62	96.46	0.16	1.49	1.89
115	VT0027	Oryza sativa	Oryza	Phu Ly, Vietnam	2003	Thierry et al. 2022	Oryza	1	0.9787	0.0001	0.0005	0.0001	0.017	0.0018	0.0017	50	Illumina HiSeq 3000	22897	1439	57	506	36720	177945	408347	239051	913783	38610000	11792	96.78	96.54	0.24	1.39	1.83
116	VT0030	Oryza sativa	Oryza	KimBang, Hanam, Vietnam	2003	Thierry et al. 2022	Oryza	1	0.9945	0.0015	0.0024	0.0001	0.0012	0.0001	0.0001	50	Illumina HiSeq 3000	22692	1542	50	504	38458	191512	478934	257200	913577	39050000	11856	96.88	96.59	0.29	1.34	1.78
117	WBKY11	Triticum aestivum	Triticum	Lexington, KY, USA	2011	Farman et al. 2017; Pieck et al. 2017; Gladieux et al. 2018	Lolium	2	0.0292	0.7241	0.0001	0.0269	0.1111	0.1085	0.0001		Illumina Miseq	115	115	5	500	964958	3962041	5497615	3658792	6783147	43381641	11915	96.59	96.36	0.24	1.36	2.04
118	WHTQ	Triticum aestivum	Triticum	Brazil	ND	Farman et al. 2017; Gladieux et al. 2018	Triticum	6	0.0001	0.1017	0.0001	0.0001	0.0001	0.8978	0.0001		Illumina HiSeq	3094	3092	306	500	13706	37555	80974	52724	292920	42249780	11883	93.37	93.16	0.21	2.75	3.88
119	Y34	Oryza sativa	Oryza	Yunnan, China	1982	Xue et al. 2012; Zhong et al. 2016; Farman et al. 2017; Gladieux et al. 2018	Oryza	1	0.9966	0.0001	0.0001	0.0006	0.0001	0.0024	0.0001		454	1198	1198	92	500	27710	106863	272116	150459	708350	38872417	11826	96.33	96.1	0.24	1.73	1.94
120	Z2-1	Eleusine coracana	Eleusine	Kagawa, Japan	1977	Yoshida et al. 2016; Inoue et al. 2017; Gladieux et al. 2018	Eleusine	4	0.0091	0.0001	0.0001	0.9893	0.0009	0.0001	0.0005		454	2048	2048	173	500	25322	64080	138342	84848	371027	39609439	11605	95.83	95.49	0.34	1.81	2.36
NA, not applicable
Chiapello, H., Mallet, L., Guerin, C., Aguileta, G., Amselem, J., Kroj, T., ... & Fournier, E. (2015). Deciphering genome content and evolutionary relationships of isolates from the fungus Magnaporthe oryzae attacking different host plants. Genome biology and evolution, 7(10), 2896-2912.
Farman, M., Peterson, G., Chen, L., Starnes, J., Valent, B., Bachi, P., ... & Bavaresco, J. (2017). The Lolium pathotype of Magnaporthe oryzae recovered from a single blasted wheat plant in the United States. Plant Disease, 101(5), 684-692.
Gladieux, P., Condon, B., Ravel, S., Soanes, D., Maciel, J. L. N., Nhani Jr, A., ... & Fournier, E. (2018). Gene flow between divergent cereal-and grass-specific lineages of the rice blast fungus Magnaporthe oryzae. MBio, 9(1), e01219-17.
Inoue Y, Vy TTP, Yoshida K, Asano H, Mitsuoka C, Asuke S, Anh VL, Cumagun CJR, Chuma I, Terauchi R, Kato K, Mitchell T, Valent B, Farman M, Tosa Y. 2017. Evolution of the wheat blast fungus through functional losses in a host specificity determinant. Science 357:80–83.
Islam, M. T., Croll, D., Gladieux, P., Soanes, D. M., Persoons, A., Bhattacharjee, P., ... & Kamoun, S. (2016). Emergence of wheat blast in Bangladesh was caused by a South American lineage of Magnaporthe oryzae. BMC biology, 14(1), 1-11.
Malaker, P. K., Barma, N. C., Tiwari, T. P., Collis, W. J., Duveiller, E., Singh, P. K., ... & Valent, B. (2016). First report of wheat blast caused by Magnaporthe oryzae pathotype triticum in Bangladesh. Plant Disease, 100(11), 2330-2330.
Pieck, M. L., Ruck, A., Farman, M. L., Peterson, G. L., Stack, J. P., Valent, B., & Pedley, K. F. (2017). Genomics-based marker discovery and diagnostic assay development for wheat blast. Plant Disease, 101(1), 103-109.
Pordel, A., Ravel, S., Charriat, F., Gladieux, P., Cros-Arteil, S., Milazzo, J., ... & Tharreau, D. (2021). Tracing the origin and evolutionary history of Pyricularia oryzae infecting maize and barnyard grass. Phytopathology, 111(1), 128-136.
Thierry M, Charriat F, Milazzo J, Adreit H, Ravel S, et al. (2022) Maintenance of divergent lineages of the Rice Blast Fungus Pyricularia oryzae through niche separation, loss of sex and post-mating genetic incompatibilities. PLOS Pathogens 18(11): e1010944
Xue M, Yang J, Li Z, Hu S, Yao N, Dean RA, Zhao W, Shen M, Zhang H, Li C, Liu L, Cao L, Xu X, Xing Y, Hsiang T, Zhang Z, Xu JR, Peng YL. 2012. Comparative analysis of the genomes of two field isolates of the rice blast fungus Magnaporthe oryzae. PLoS Genet 8:e1002869.
Yoshida, K., Saunders, D. G., Mitsuoka, C., Natsume, S., Kosugi, S., Saitoh, H., ... & Terauchi, R. (2016). Host specialization of the blast fungus Magnaporthe oryzae is associated with dynamic gain and loss of genes linked to transposable elements. BMC genomics, 17, 1-18.
Zhong Z, Norvienyeku J, Chen M, Bao J, Lin L, Chen L, Lin Y, Wu X, Cai Z, Zhang Q, Wang B, Wang Z. 2016. Directional selection from host plants is a major force driving host specificity in Magnaporthe species. Sci Rep 6:25591.
