## Supplementary material for "Adaptive evolution in virulence effectors of the rice blast fungus *Pyricularia oryzae*": S2 Table

### Sheet: S2
S2 Table. Nomenclature of MAX effectors predicted in this study and in previous reports. Homology modeling IDs were used in homology modeling analyses; Orthogroup IDs were used in evolutionary analyses; MAX IDs were used in expression and host-specificity analyses. For evolutionary analyses conducted on single-copy orthologs, the 11 orthogroups that included paralogous copies of MAX effectors wer…
Reference	ID in the isolate 70-15	Homology modeling ID	Orthogroup ID	MAX ID	ID in de Guillen et al., 2015	other name	Regulated by Rgs1
Seong and Krasileva, 2021; Yan et al., 2023	MGG_10004T0	NA	OG0003693	NA	NA		yes
Seong and Krasileva, 2023; Yan et al., 2023	MGG_15443T0	NA	OG0011265	NA	NA		yes
Seong and Krasileva, 2021; Seong and Krasileva, 2023; Yan et al., 2023	MGG_16475T0	NA	OG0009412	NA	NA		/
Seong and Krasileva, 2023; Yan et al., 2023	MGG_17601T0	NA	OG0011422	NA	NA		/
Seong and Krasileva, 2023; Yan et al., 2023	MGG_14600T0	NA	OG0010418	NA	NA		/
Seong and Krasileva, 2023; Yan et al., 2023	MGG_15911T0	NA	OG0010543	NA	NA		/
Seong and Krasileva, 2021; Yan et al., 2023	MGG_10120T0	NA	OG0010766	NA	NA		/
Seong and Krasileva, 2021	MGG_03849T0	NA	OG0005915	NA	NA		/
Seong and Krasileva, 2021	MGG_17780T0	NA	OG0010855	NA	NA		/
Seong and Krasileva, 2021	MGG_07050T0	NA	OG0008558	NA	NA		/
Seong and Krasileva, 2021	MGG_17464T0	NA	OG0004235	NA	NA		/
Seong and Krasileva, 2021	MGG_16058T0	NA	NA	NA	NA		/
Seong and Krasileva, 2021	MGG_16071T0	NA	NA	NA	NA		/
Seong and Krasileva, 2021	MGG_08817T0	NA	OG0004196	NA	NA		yes
Le Naour--Vernet et al., 2023	NA	OG01	OG0000073_1	MAX01	NA		/
de Guillen et al., 2015; Seong and Krasileva, 2021; Seong and Krasileva, 2023; Yan et al., 2023; Le Naour--Vernet et al., 2023	MGG_15972T0	OG02	OG0000073_2	MAX02	Gemo10_13261	AVR-Pik	/
de Guillen et al., 2015; Le Naour--Vernet et al., 2023	NA	OG03	OG0000073_3	MAX03	Gemo10_12760		/
Le Naour--Vernet et al., 2023	NA	OG04	OG0000093_1	MAX04	NA		/
de Guillen et al., 2015; Seong and Krasileva, 2021; Seong and Krasileva, 2023; Yan et al., 2023; Le Naour--Vernet et al., 2023	MGG_12426T0	OG05	OG0000093_2	MAX05	Gemo10_10803		/
de Guillen et al., 2015; Seong and Krasileva, 2021; Seong and Krasileva, 2023; Yan et al., 2023; Le Naour--Vernet et al., 2023	MGG_18041T0	OG06	OG0000167_1	MAX06	Gemo10_11423	AvrPiz-t	/
de Guillen et al., 2015; Le Naour--Vernet et al., 2023	NA	OG07	OG0000167_2	MAX07	Gemo10_14812		/
Le Naour--Vernet et al., 2023	MGG_07804	OG08	OG0000244_1	MAX08	NA		/
Le Naour--Vernet et al., 2023	NA	OG09	OG0000244_2	MAX09	NA		/
de Guillen et al., 2015; Le Naour--Vernet et al., 2023	NA	OG10	OG0000289_1	MAX10	Gemo10_19321		/
de Guillen et al., 2015; Le Naour--Vernet et al., 2023	NA	OG11	OG0000289_2	MAX11	Gemo10_19321		/
de Guillen et al., 2015; Seong and Krasileva, 2021; Yan et al., 2023; Le Naour--Vernet et al., 2023	MGG_16619T0	OG12	OG0000661_1	MAX12	Gemo10_11143		/
de Guillen et al., 2015; Le Naour--Vernet et al., 2023	NA	OG13	OG0000661_2	MAX13	Gemo10_11143		/
de Guillen et al., 2015; Le Naour--Vernet et al., 2023	NA	OG14	OG0000661_3	MAX14	Gemo10_11143		/
Le Naour--Vernet et al., 2023	MGG_05424T0	OG15	OG0008177	MAX15	NA		yes
de Guillen et al., 2015; Le Naour--Vernet et al., 2023	MGG_08414T0	OG16	OG0008245	MAX16	Gemo10_7106		/
de Guillen et al., 2015; Le Naour--Vernet et al., 2023	MGG_09675T0	OG17	OG0008312	MAX17	Gemo10_7681		/
de Guillen et al., 2015; Le Naour--Vernet et al., 2023	MGG_00954T0	OG18	OG0008361	MAX18	Gemo10_3119		/
de Guillen et al., 2015; Seong and Krasileva, 2021; Seong and Krasileva, 2023; Yan et al., 2023; Le Naour--Vernet et al., 2023	MGG_14793T0	OG19	OG0008609	MAX19	Gemo10_9003		/
de Guillen et al., 2015; Le Naour--Vernet et al., 2023	MGG_18019T0	OG20	OG0008628	MAX20	Gemo10_2561		/
de Guillen et al., 2015; Le Naour--Vernet et al., 2023	NA	OG21	OG0008883	MAX21	Gemo10_11618		/
de Guillen et al., 2015; Le Naour--Vernet et al., 2023	MGG_17148T0	OG22	OG0009027	MAX22	Gemo10_9474		/
de Guillen et al., 2015; Le Naour--Vernet et al., 2023	NA	OG23	OG0009028	MAX23	Gemo10_11639		/
de Guillen et al., 2015; Seong and Krasileva, 2021; Seong and Krasileva, 2023; Yan et al., 2023; Le Naour--Vernet et al., 2023	MGG_17132T0	OG24	OG0009366	MAX24	Gemo10_11233		/
de Guillen et al., 2015; Seong and Krasileva, 2023; Yan et al., 2023; Le Naour--Vernet et al., 2023	MGG_02635T0	OG25	OG0009392	MAX25	Gemo10_3982		/
de Guillen et al., 2015; Le Naour--Vernet et al., 2023	MGG_10335T0	OG26	OG0009404	MAX26	Gemo10_7978		/
de Guillen et al., 2015; Le Naour--Vernet et al., 2023	MGG_02546T0	OG27	OG0009495	MAX27	Gemo10_3944		/
de Guillen et al., 2015; Le Naour--Vernet et al., 2023	MGG_08944T0	OG28	OG0009563	MAX28	Gemo10_10531		/
de Guillen et al., 2015; Le Naour--Vernet et al., 2023	MGG_15575T0	OG29	OG0009672	MAX29	Gemo10_9186		/
de Guillen et al., 2015; Seong and Krasileva, 2023; Yan et al., 2023; Le Naour--Vernet et al., 2023	MGG_10282T0	OG30	OG0009797	MAX30	Gemo10_10654		/
de Guillen et al., 2015; Le Naour--Vernet et al., 2023	MGG_17667T0	OG31	OG0009844	MAX31	Gemo10_11325		/
de Guillen et al., 2015; Yan et al., 2023; Le Naour--Vernet et al., 2023	MGG_08469T0	OG32	OG0009899	MAX32	Gemo10_11776		/
de Guillen et al., 2015; Le Naour--Vernet et al., 2023	NA	OG33	OG0009909	MAX33	Gemo10_12852	MoToxB	/
de Guillen et al., 2015; Yan et al., 2023; Le Naour--Vernet et al., 2023	MGG_15625T0	OG34	OG0009968	MAX34	Gemo10_11014		/
de Guillen et al., 2015; Yan et al., 2023; Le Naour--Vernet et al., 2023	NA	OG35	OG0009970	MAX35	Gemo10_12554		/
Le Naour--Vernet et al., 2023	NA	OG36	OG0009972	MAX36	NA		/
de Guillen et al., 2015; Le Naour--Vernet et al., 2023	NA	OG37	OG0010029	MAX37	Gemo10_12848		/
de Guillen et al., 2015; Le Naour--Vernet et al., 2023	NA	OG38	OG0010055	MAX38	Gemo10_12558		/
de Guillen et al., 2015; Le Naour--Vernet et al., 2023	NA	OG39	OG0010057_1	MAX39	Gemo10_12783		/
de Guillen et al., 2015; Le Naour--Vernet et al., 2023	NA	OG40	OG0010057_2	MAX40	Gemo10_12783		/
de Guillen et al., 2015; Seong and Krasileva, 2021; Seong and Krasileva, 2023; Yan et al., 2023; Le Naour--Vernet et al., 2023	MGG_16939T0	OG41	OG0010057_3	MAX41	Gemo10_12783		/
de Guillen et al., 2015; Seong and Krasileva, 2021; Seong and Krasileva, 2023; Yan et al., 2023; Le Naour--Vernet et al., 2023	MGG_18062T0	OG42	OG0010057_4	MAX42	Gemo10_14032		/
de Guillen et al., 2015; Le Naour--Vernet et al., 2023	MGG_17563T0	OG43	OG0010088	MAX43	Gemo10_11309		/
Le Naour--Vernet et al., 2023	MGG_15391T0	OG44	OG0010105	MAX44	NA		/
de Guillen et al., 2015; Le Naour--Vernet et al., 2023	NA	OG45	OG0010170	MAX45	Gemo10_13097		/
de Guillen et al., 2015; Le Naour--Vernet et al., 2023	NA	OG46	OG0010246	MAX46	Gemo10_11586		/
de Guillen et al., 2015; Le Naour--Vernet et al., 2023	NA	OG47	OG0010273	MAX47	Gemo10_2565		/
de Guillen et al., 2015; Seong and Krasileva, 2023; Yan et al., 2023; Le Naour--Vernet et al., 2023	MGG_08992T0	OG48	OG0010283	MAX48	Gemo10_10537		/
de Guillen et al., 2015; Yan et al., 2023; Le Naour--Vernet et al., 2023	MGG_08482T0	OG49	OG0010293	MAX49	Gemo10_7134		/
de Guillen et al., 2015; Le Naour--Vernet et al., 2023	NA	OG50	OG0010322	MAX50	Gemo10_14182		/
de Guillen et al., 2015; Le Naour--Vernet et al., 2023	NA	OG51	OG0010331	MAX51	Gemo10_12103		/
de Guillen et al., 2015; Le Naour--Vernet et al., 2023	MGG_08481T0	OG52	OG0010339	MAX52	Gemo10_7133		/
de Guillen et al., 2015; Seong and Krasileva, 2021; Seong and Krasileva, 2023; Yan et al., 2023; Le Naour--Vernet et al., 2023	MGG_15207T0	OG53	OG0010371	MAX53	Gemo10_10963		/
Seong and Krasileva, 2023; Yan et al., 2023; Le Naour--Vernet et al., 2023	MGG_11967T0; MGG_15459T0	OG54	OG0010459	MAX54	NA		/
de Guillen et al., 2015; Le Naour--Vernet et al., 2023	MGG_00821T0	OG55	OG0010467	MAX55	Gemo10_3042		/
de Guillen et al., 2015; Le Naour--Vernet et al., 2023	NA	OG56	OG0010522	MAX56	Gemo10_12849		/
de Guillen et al., 2015; Le Naour--Vernet et al., 2023	MGG_08990T0	OG57	OG0010541	MAX57	Gemo10_11780		/
de Guillen et al., 2015; Le Naour--Vernet et al., 2023	NA	OG58	OG0010665	MAX58	Gemo10_9676		/
de Guillen et al., 2015; Le Naour--Vernet et al., 2023	MGG_15960T0	OG59	OG0010703	MAX59	Gemo10_11064		/
Le Naour--Vernet et al., 2023	NA	OG60	OG0010721	MAX60	NA		/
de Guillen et al., 2015; Le Naour--Vernet et al., 2023	NA	OG61	OG0010800_1	MAX61	Gemo10_12100		/
de Guillen et al., 2015; Le Naour--Vernet et al., 2023	NA	OG62	OG0010800_2	MAX62	Gemo10_11840	AVR-PiB	/
Le Naour--Vernet et al., 2023	NA	OG63	OG0010827	MAX63	NA		/
Seong and Krasileva, 2023; Yan et al., 2023; Le Naour--Vernet et al., 2023	MGG_17255T0	OG64	OG0010891	MAX64	NA		/
de Guillen et al., 2015; Le Naour--Vernet et al., 2023	MGG_13133T0	OG65	OG0010902	MAX65	Gemo10_13238		/
de Guillen et al., 2015; Le Naour--Vernet et al., 2023	MGG_08607T0	OG66	OG0010922	MAX66	Gemo10_12696		/
Seong and Krasileva, 2021; Seong and Krasileva, 2023; Yan et al., 2023; Le Naour--Vernet et al., 2023	MGG_16175T0	OG67	OG0010927_1	MAX67	NA		yes
de Guillen et al., 2015; Le Naour--Vernet et al., 2023	NA	OG68	OG0010927_2	MAX68	Gemo10_13611		/
de Guillen et al., 2015; Seong and Krasileva, 2023; Yan et al., 2023; Le Naour--Vernet et al., 2023	MGG_02207T0	OG69	OG0010952	MAX69	Gemo10_9883		/
de Guillen et al., 2015; Le Naour--Vernet et al., 2023	MGG_14834T0	OG70	OG0010985_1	MAX70	Gemo10_13249		/
Le Naour--Vernet et al., 2023	MGG_00148T0	OG71	OG0011080	MAX71	NA		/
de Guillen et al., 2015; Seong and Krasileva, 2021; Seong and Krasileva, 2023; Yan et al., 2023; Le Naour--Vernet et al., 2023	MGG_18060T0	OG72	OG0011098	MAX72	Gemo10_9649		/
Seong and Krasileva, 2021; Le Naour--Vernet et al., 2023	MGG_04384T0	OG73	OG0011109	MAX73	NA		/
Seong and Krasileva, 2021; Le Naour--Vernet et al., 2023	MGG_16113T0	OG74	OG0011168	MAX74	NA		/
Seong and Krasileva, 2021; Seong and Krasileva, 2023; Yan et al., 2023; Le Naour--Vernet et al., 2023	MGG_11304T0	OG75	OG0011192	MAX75	NA		/
Le Naour--Vernet et al., 2023	MGG_10975T0	OG76	OG0011334	MAX76	NA		/
Le Naour--Vernet et al., 2023	MGG_16057T0	OG77	OG0011473	MAX77	NA		/
Le Naour--Vernet et al., 2023	NA	OG78	OG0011518	MAX78	NA		/
de Guillen et al., 2015; Le Naour--Vernet et al., 2023	NA	OG79	OG0011591_1	MAX79	Gemo10_15017		/
Le Naour--Vernet et al., 2023	NA	OG80	OG0011591_2	MAX80	NA		/
Le Naour--Vernet et al., 2023	NA	OG81	OG0011641	MAX81	NA		/
de Guillen et al., 2015; Le Naour--Vernet et al., 2023	NA	OG82	OG0011785	MAX82	Gemo10_15019		/
de Guillen et al., 2015; Le Naour--Vernet et al., 2023	NA	OG83	OG0011907	MAX83	Gemo10_14766		/
de Guillen et al., 2015; Le Naour--Vernet et al., 2023	NA	OG84	OG0011941	MAX84	Gemo10_20863		/
Le Naour--Vernet et al., 2023	NA	OG85	OG0012002	MAX85	NA		/
de Guillen et al., 2015; Le Naour--Vernet et al., 2023	NA	OG86	OG0012033	MAX86	AVR1-CO39	AVR1-CO39	/
de Guillen et al., 2015; Le Naour--Vernet et al., 2023	NA	OG87	OG0012114	MAX87	Gemo10_19348		/
Le Naour--Vernet et al., 2023	NA	OG88	OG0012123	MAX88	NA		/
de Guillen et al., 2015; Le Naour--Vernet et al., 2023	NA	OG89	OG0012141	MAX89	Gemo10_14988		/
de Guillen et al., 2015; Le Naour--Vernet et al., 2023	NA	OG90	OG0012269	MAX90	Gemo10_14902		/
de Guillen et al., 2015; Le Naour--Vernet et al., 2023	NA	OG91	OG0012335	MAX91	Gemo10_11539		/
Le Naour--Vernet et al., 2023	NA	OG92	OG0012542	MAX92	NA		/
de Guillen et al., 2015; Le Naour--Vernet et al., 2023	NA	OG93	OG0012736	MAX93	AVR-Pia	AVR-Pia	/
Le Naour--Vernet et al., 2023	MGG_15981T0	OG94	OG0012963	MAX94	NA		/
de Guillen et al., 2015	MGG_04735T0	NA	OG0009670	NA	Gemo10_10139		/
de Guillen et al., 2015; Seong and Krasileva, 2023; Yan et al., 2023	MGG_09425T0	NA	OG0010462	NA	Gemo10_10575		/
de Guillen et al., 2015	MGG_16501T0; MGG_16494T0,MGG_17853T0	NA	OG0011227	NA	Gemo10_11064_2; Gemo10_1207		/
de Guillen et al., 2015; Seong and Krasileva, 2021; Seong and Krasileva, 2023; Yan et al., 2023	MGG_17266T0	NA	OG0011049	NA	Gemo10_11258		yes
de Guillen et al., 2015	MGG_05896T0	NA	OG0011196	NA	Gemo10_11739		/
de Guillen et al., 2015; Seong and Krasileva, 2021; Seong and Krasileva, 2023; Yan et al., 2023	MGG_17249T0	NA	OG0010903	NA	Gemo10_11991		/
de Guillen et al., 2015	NA	NA	NA	NA	Gemo10_12425		/
de Guillen et al., 2015	NA	NA	NA	NA	Gemo10_13746		/
de Guillen et al., 2015	MGG_15922T0	NA	NA	NA	Gemo10_18688		/
de Guillen et al., 2015	NA	NA	NA	NA	Gemo10_2568		/
de Guillen et al., 2015; Seong and Krasileva, 2021	MGG_07348T0	NA	NA	NA	Gemo10_6608		/
