## Supplementary material for "Adaptive evolution in virulence effectors of the rice blast fungus *Pyricularia oryzae*": S4 Table

### Sheet: supp table
S4 Table. The expression of MAX79, MAX83 and MAX89 in Guy11 does not trigger recognition in a panel of rice varieties.
			Pyricularia oryzae Guy11 strains
			Wild type		Transgenics
	Oryza sativa				RFP		AVR-Pia	AVR1-CO39	MAX79			MAX83			MAX89
	Varieties	Subspecies	1	2	1	2			1	2	3	1	2	3	1	2	3
	Chiem Cham	Indica	S	S	S	S	R	R	S	S	S	S	S	S	S	S	S
	CO39	Indica	PR	S	S	S	R	R	S	S	S	S	PR	S	S	S	S
	De Abril	Indica	ND	S	S	S	R	PR	S	S	S	S	S	S	S	S	S
	JC120	Indica	S	S	S	S	R	R	S	S	S	S	S	S	S	S	S
	CO18	Indica	S	S	S	S	S	S	S	S	S	S	S	S	S	S	S
	Kasalath	Indica	S	S	S	S	S	S	S	S	S	S	S	S	S	S	S
	Chau	Indica	S	S	S	S	R	R	S	S	S	S	S	S	S	S	S
	IR36	Indica	S	S	S	S	S	R	S	S	S	S	S	S	S	S	S
	JC92	Indica	S	PR	PR	PR	R	R	R	S	S	S	S	S	S	S	S
	Karkati 87	Not determined	S	S	S	S	S	S	S	S	S	S	S	S	S	S	S
	Latisail	Not determined	S	S	S	S	S	PR	S	S	S	S	S	PR	S	S	S
	Aichi Asahi	Temperate Japonica	S	S	S	S	R	R	S	S	S	S	S	S	S	S	S
	Som Cau 70A	Temperate Japonica	S	S	S	S	R	R	S	S	S	S	S	S	S	S	S
	Maratelli	Temperate Japonica	S	S	S	S	S	S	S	S	S	S	S	S	S	S	S
	Nipponbare	Temperate Japonica	S	S	S	S	S	S	S	S	S	S	S	S	S	S	S
	Nep Hoa Vang	Temperate Japonica	S	S	S	S	S	PR	S	S	S	S	S	S	S	S	S
	Binulawan	Tropical Japonica	S	S	S	S	R	PR	PR	S	S	S	S	S	S	S	S
	Gogo lempuk	Tropical Japonica	S	S	S	S	R	R	PR	S	S	S	S	S	S	S	S
	Trembese	Tropical Japonica	S	S	S	S	R	R	S	S	S	S	S	S	S	S	S
	Azucena	Tropical Japonica	S	S	S	S	S	S	S	S	S	S	S	S	S	S	S
	Gotak Gatik	Tropical Japonica	S	S	S	S	S	S	S	S	S	S	S	S	S	S	S
	YYT78	Yuanyang terraces	S	S	S	S	S	S	S	S	S	S	S	S	S	S	S
Footnotes
RFP: Red Fluorescent Protein, S: Susceptible, PR: Partially Resistant, R: Resistant.
1, 2, 3 indicate the number of independent isolates used.
Wild type and transgenic P. oryzae Guy11 strains expressing RFP, AVR-Pia, AVR1-CO39, MAX79, MAX83 or MAX89 were spray-inoculated at 40 000 spores/ml on three-weeks old plants of 22 rice varieties. For each strain, symptoms were analyzed on 5-10 leaves from independent plants 7 days post-inoculation.
