## Supplementary material for "Adaptive evolution in virulence effectors of the rice blast fungus *Pyricularia oryzae*": S7 Table

### Sheet: Suppl_table_primers
S7 Table. Primers for cloning and expression analyses
Primers	Sequence 5'-3'	Template	Description
oML001	CATTTTGAGAATTTTCGTGTATGG	pSC642	Reverse AVR-Pia promoter + ATG
oTK609	ATCATTCCACTCAACATTCAGGC	pSC642	Forward Neurospora crassa terminator
oML002	CCCATACACGAAAATTCTCAAAATGCATACCCAAAACCTCTTTATTG	genomic DNA of P. oryzae US0071	Forward MAX73 without ATG
oML003	GAGCCTGAATGTTGAGTGGAATGATTTACCACGAGTCGACATGTCCA	genomic DNA of P. oryzae US0071	Reverse MAX73
oML006	CCCATACACGAAAATTCTCAAAATGCAGCTCAATTCCCTCTTCG	genomic DNA of P. oryzae US0071	Forward MAX89 without ATG
oML007	GAGCCTGAATGTTGAGTGGAATGATTCAGGCTTTCACAACCACCAAAAC	genomic DNA of P. oryzae US0071	Reverse MAX89
oML008	CCCATACACGAAAATTCTCAAAATGCAACTATCAACTCTCCTTC	genomic DNA of P. oryzae US0071	Forward MAX83 without ATG
oML009	GAGCCTGAATGTTGAGTGGAATGATTTACCAATATCCGTATTGGTC	genomic DNA of P. oryzae US0071	Reverse MAX83
oML026	TAGCGAGGAAGAGATCAGTTT	cDNA from infected Maratelli with Guy11	Expression analysis of MAX73_Forward
oML027	TTCCTCCAGAACTCTCCAATA	cDNA from infected Maratelli with Guy11	Expression analysis of MAX73_Reverse
oML030	CTAGTAAGACGTGTGTAATTAGTACC	cDNA from infected Maratelli with Guy11	Expression analysis of MAX89_Forward
oML031	ATATCGCAACTGCCTATCTTCA	cDNA from infected Maratelli with Guy11	Expression analysis of MAX89_Reverse
oML032	GCTCTCCTGTCGAATTGCTTA	cDNA from infected Maratelli with Guy11	Expression analysis of MAX83_Forward
oML033	TATAGGATTACAGTTGTTGTCGG	cDNA from infected Maratelli with Guy11	Expression analysis of MAX83_Reverse
457_F	CCCGTGTTTGAGGAATTGTG	cDNA from infected Maratelli with Guy11	Expression analysis of MoBas3_Forward
457_R	CTTGAGGTTGTCGGTGCTCT	cDNA from infected Maratelli with Guy11	Expression analysis of MoBas3_Reverse
653_F	GCCCGGTATGGTCGTTACCT	cDNA from infected Maratelli with Guy11	Expression analysis of MoEF1α_Forward
653_R	AGCTGCTGGTGGTGCATCTC	cDNA from infected Maratelli with Guy11	Expression analysis of MoEF1α_Reverse
oTK407	AGAATCGGCACTACAGCGACT	cDNA from infected Maratelli with Guy11	Expression analysis of AVR-Pia_Forward
oTK408	GGTGCTTGTTTGCCATTGGTGAG	cDNA from infected Maratelli with Guy11	Expression analysis of AVR-Pia_Reverse
oDO133	TCGAGAGCGAGACCCTAACT	cDNA from infected Maratelli with Guy11	Expression analysis of MAX02_Forward
oDO134	CCCAGTTTGGACCAACTTTC	cDNA from infected Maratelli with Guy11	Expression analysis of MAX02_Reverse
oFV3	CAGGTTCCAGCCATCCATT	cDNA from infected Maratelli with Guy11	Expression analysis of MAX04_Forward
oFV4	TCACGCTGCCATTCTTGTC	cDNA from infected Maratelli with Guy11	Expression analysis of MAX04_Reverse
oFV1	AACTCTGCACCATTGACATTCTT	cDNA from infected Maratelli with Guy11	Expression analysis of MAX05_Forward
oFV2	TGCAACGTTTACCTTGGACCT	cDNA from infected Maratelli with Guy11	Expression analysis of MAX05_Reverse
oFV19	CCAGCTTCGTACAATGCAATC	cDNA from infected Maratelli with Guy11	Expression analysis of MAX06_Forward
oFV20	AACCCGCCTTCTTCCTTATC	cDNA from infected Maratelli with Guy11	Expression analysis of MAX06_Reverse
oML64	CTGTCCATCAATAAAGACGG	cDNA from infected Maratelli with Guy11	Expression analysis of MAX07_Forward
oML65	GCGATCTTTAAACTTTACTTCACG	cDNA from infected Maratelli with Guy11	Expression analysis of MAX07_Reverse
oML56	GGTGGACGGAGTGACGTACA	cDNA from infected Maratelli with Guy11	Expression analysis of MAX08_Forward
oML57	CCTTTCCCTTGACGACCTGA	cDNA from infected Maratelli with Guy11	Expression analysis of MAX08_Reverse
oFV23	TGCGATTCACTGCCGATATTA	cDNA from infected Maratelli with Guy11	Expression analysis of MAX10_Forward
oFV24	GTCAGAGTCATCGAATCCATCC	cDNA from infected Maratelli with Guy11	Expression analysis of MAX10_Reverse
oFV47	GGGCGACACAAGTTTGTTATTC	cDNA from infected Maratelli with Guy11	Expression analysis of MAX12_Forward
oFV48	TCCACCAGACATGGGACTTAAT	cDNA from infected Maratelli with Guy11	Expression analysis of MAX12_Reverse
oML44	CCAAGGTATGGTCAAGCAGAA	cDNA from infected Maratelli with Guy11	Expression analysis of MAX15_Forward
oML45	CAATCGTACAATCATGTGACAATTT	cDNA from infected Maratelli with Guy11	Expression analysis of MAX15_Reverse
oDO129	CGTCGTGGGTGATTTGAAC	cDNA from infected Maratelli with Guy11	Expression analysis of MAX16_Forward
oDO130	GTACCAATTCCACGCCAGTC	cDNA from infected Maratelli with Guy11	Expression analysis of MAX16_Reverse
oDO143	CCGTCAAAGAGGAAGGATTC	cDNA from infected Maratelli with Guy11	Expression analysis of MAX17_Forward
oDO144	TTTGGCAGAATGCAATTCAC	cDNA from infected Maratelli with Guy11	Expression analysis of MAX17_Reverse
oDO55	ACAGCCGTCTGCGACTTTAT	cDNA from infected Maratelli with Guy11	Expression analysis of MAX19_Forward
oDO56	GTCCGCTCAGGCTAAGTTTG	cDNA from infected Maratelli with Guy11	Expression analysis of MAX19_Reverse
oDO75	TGCCTTCCAGCCTACAGAGT	cDNA from infected Maratelli with Guy11	Expression analysis of MAX20_Forward
oDO76	CTTTCGGAACGCTCTTCTTG	cDNA from infected Maratelli with Guy11	Expression analysis of MAX20_Reverse
oML74	CGTCATTTTCGACAGTCCTT	cDNA from infected Maratelli with Guy11	Expression analysis of MAX21_Forward
oML75	TAGCTGACCAATTGTCTGCC	cDNA from infected Maratelli with Guy11	Expression analysis of MAX21_Reverse
oFV53	CATGGTGGACAGACGTTCCA	cDNA from infected Maratelli with Guy11	Expression analysis of MAX22_Forward
oFV54	AGGCTTCACATCGGACTTGG	cDNA from infected Maratelli with Guy11	Expression analysis of MAX22_Reverse
oDO99	GTTGCCTGTGCAGCCTATCT	cDNA from infected Maratelli with Guy11	Expression analysis of MAX23_Forward
oDO100	GATTCGGCTGGAATCATCTC	cDNA from infected Maratelli with Guy11	Expression analysis of MAX23_Reverse
oFV97	AAGAAATCCGGAGGAGATGGT	cDNA from infected Maratelli with Guy11	Expression analysis of MAX24_Forward
oFV98	TTGCCATTGATGACGATGACT	cDNA from infected Maratelli with Guy11	Expression analysis of MAX24_Reverse
oDO113	CTGCATCCGTATCGCTGTAA	cDNA from infected Maratelli with Guy11	Expression analysis of MAX25_Forward
oDO114	GCACGTTGTCCAGGGTCTAT	cDNA from infected Maratelli with Guy11	Expression analysis of MAX25_Reverse
oFV95	GTCTTTGTTGCCATCGGTCTAT	cDNA from infected Maratelli with Guy11	Expression analysis of MAX26_Forward
oFV96	AGCTATCGTGTCCGTCTCAGTC	cDNA from infected Maratelli with Guy11	Expression analysis of MAX26_Reverse
oDO169	AAGCTACGCCGTTTGTGAAC	cDNA from infected Maratelli with Guy11	Expression analysis of MAX27_Forward
oDO170	CGGGTAATTTCTCGCTGTCA	cDNA from infected Maratelli with Guy11	Expression analysis of MAX27_Reverse
oDO49	CCTGACCAATGGCAACAAG	cDNA from infected Maratelli with Guy11	Expression analysis of MAX28_Forward
oDO50	AAATTCGCACTTGGAGTTCA	cDNA from infected Maratelli with Guy11	Expression analysis of MAX28_Reverse
oFV59	GGCAACCCGAGCATTGTT	cDNA from infected Maratelli with Guy11	Expression analysis of MAX29_Forward
oFV60	GATTGCCAACCCACCAGTT	cDNA from infected Maratelli with Guy11	Expression analysis of MAX29_Reverse
oFV25	GGACAAGGACTCGACATCTATCA	cDNA from infected Maratelli with Guy11	Expression analysis of MAX30_Forward
oFV26	CAGCTTGACCGTGATCGTATC	cDNA from infected Maratelli with Guy11	Expression analysis of MAX30_Reverse
oML50	CGGTATTATGTTGAGATCGGC	cDNA from infected Maratelli with Guy11	Expression analysis of MAX31_Forward
oML51	TTAATGACGCAATGCTTCCA	cDNA from infected Maratelli with Guy11	Expression analysis of MAX31_Reverse
oFV13	CCGTTGATGAGACTTGCAATAAC	cDNA from infected Maratelli with Guy11	Expression analysis of MAX32_Forward
oFV14	AAGGCCCTCCAATTTCTTCTC	cDNA from infected Maratelli with Guy11	Expression analysis of MAX32_Reverse
oML70	TCATCAACAGCAACCAGGTA	cDNA from infected Maratelli with Guy11	Expression analysis of MAX33_Forward
oML71	GTTGTCCCCAATGTTGGTGA	cDNA from infected Maratelli with Guy11	Expression analysis of MAX33_Reverse
oFV61	AAGTACGAGTTCCCTGGCG	cDNA from infected Maratelli with Guy11	Expression analysis of MAX34_Forward
oFV62	GGCCCTGTCCTTCAAGTCTC	cDNA from infected Maratelli with Guy11	Expression analysis of MAX34_Reverse
oDO101	GGTTGGTGCAAGGTCAAAGT	cDNA from infected Maratelli with Guy11	Expression analysis of MAX35_Forward
oDO102	CCGTCGAGATTCCAATGAGT	cDNA from infected Maratelli with Guy11	Expression analysis of MAX35_Reverse
oFV21	GGGTGAACGTTGCATCAAAT	cDNA from infected Maratelli with Guy11	Expression analysis of MAX36_Forward
oFV22	TCTGGACATTTGCGAGAGAGTAT	cDNA from infected Maratelli with Guy11	Expression analysis of MAX36_Forward
oFV9	TGGCACCGAAATGCTCAA	cDNA from infected Maratelli with Guy11	Expression analysis of MAX37_Forward
oFV10	GTTCATGCCGTCACACTCAG	cDNA from infected Maratelli with Guy11	Expression analysis of MAX37_Reverse
oML46	GACTGTGCTCAATTCAGAGG	cDNA from infected Maratelli with Guy11	Expression analysis of MAX38_Forward
oML47	GCCGTGTTTCATATATTCGGT	cDNA from infected Maratelli with Guy11	Expression analysis of MAX38_Reverse
oDO71	ATTGCTGGCCAAGGTTGAG	cDNA from infected Maratelli with Guy11	Expression analysis of MAX41_Forward
oDO72	CGGCAGTTTCTGAACATGAG	cDNA from infected Maratelli with Guy11	Expression analysis of MAX41_Reverse
oDO171	CAACAGCAGCTTCGATATCAT	cDNA from infected Maratelli with Guy11	Expression analysis of MAX42_Forward
oDO172	CCAACTTTGGCAAGCAATTC	cDNA from infected Maratelli with Guy11	Expression analysis of MAX42_Reverse
oFV15	TGGCGAGCTATACGCATTC	cDNA from infected Maratelli with Guy11	Expression analysis of MAX43_Forward
oFV16	GACGGATCTTCTTCCCATACAC	cDNA from infected Maratelli with Guy11	Expression analysis of MAX43_Reverse
oFV31	TCAGGTACTTCGGTCGTCATATG	cDNA from infected Maratelli with Guy11	Expression analysis of MAX44_Forward
oFV32	CTGTCTTCGGCCTCTTTGATAC	cDNA from infected Maratelli with Guy11	Expression analysis of MAX44_Reverse
oFV5	GGCAACTGGGACAAGGATTT	cDNA from infected Maratelli with Guy11	Expression analysis of MAX45_Forward
oFV6	ACGGACCAGTTCTTGGGTAAG	cDNA from infected Maratelli with Guy11	Expression analysis of MAX45_Reverse
oFV93	CCAACGGGTGCTGCGAT	cDNA from infected Maratelli with Guy11	Expression analysis of MAX46_Forward
oFV94	ATACAATGGCCAAACCGCA	cDNA from infected Maratelli with Guy11	Expression analysis of MAX46_Reverse
oML58	TTCTCAAGCAAACAACGTCAT	cDNA from infected Maratelli with Guy11	Expression analysis of MAX47_Forward
oML59	TAGTCGACCATATATTCCCGC	cDNA from infected Maratelli with Guy11	Expression analysis of MAX47_Reverse
oDO117	AAGAGACGGGAACGTTGATG	cDNA from infected Maratelli with Guy11	Expression analysis of MAX48_Forward
oDO118	ATCCACGTCGTACCGCTTAT	cDNA from infected Maratelli with Guy11	Expression analysis of MAX48_Reverse
oDO155	ACCATGCAAGGTCACGATTT	cDNA from infected Maratelli with Guy11	Expression analysis of MAX49_Forward
oDO156	TGATATGTGTGGCCGGTAGA	cDNA from infected Maratelli with Guy11	Expression analysis of MAX49_Reverse
oFV41	TCCTGGCTTCGTTCAATAAGAG	cDNA from infected Maratelli with Guy11	Expression analysis of MAX50_Forward
oFV42	CGAATGATAGTGCGGGTAACA	cDNA from infected Maratelli with Guy11	Expression analysis of MAX50_Reverse
oDO105	GGAAATCAGCGGTTTCAAGT	cDNA from infected Maratelli with Guy11	Expression analysis of MAX51_Forward
oDO106	CAAACTTCCAGCTCGTGACA	cDNA from infected Maratelli with Guy11	Expression analysis of MAX51_Reverse
oFV11	GCACTTGCCGAAGTGATCTATG	cDNA from infected Maratelli with Guy11	Expression analysis of MAX52_Forward
oFV12	TCTGGCCTTTCGCAATTCT	cDNA from infected Maratelli with Guy11	Expression analysis of MAX52_Reverse
oDO125	CCCACCTCAATCCTGAGAGA	cDNA from infected Maratelli with Guy11	Expression analysis of MAX53_Forward
oDO126	TATCTCGCTCCCACGGTTAC	cDNA from infected Maratelli with Guy11	Expression analysis of MAX53_Reverse
oDO173	ATGGGCTCAAAGCTCTTGTC	cDNA from infected Maratelli with Guy11	Expression analysis of MAX54_Forward
oDO174	TGGATTTCTTGGTCCCAGTT	cDNA from infected Maratelli with Guy11	Expression analysis of MAX54_Reverse
oFV35	GCAGAATCCGACCCTCACTT	cDNA from infected Maratelli with Guy11	Expression analysis of MAX55_Forward
oFV36	CGGCAAACTTCTTGGTGCT	cDNA from infected Maratelli with Guy11	Expression analysis of MAX55_Reverse
oML60	ATATATAACGACAAGCGCAAATATC	cDNA from infected Maratelli with Guy11	Expression analysis of MAX56_Forward
oML61	ACAGTAGGAATCGGTATAGCA	cDNA from infected Maratelli with Guy11	Expression analysis of MAX56_Reverse
oDO83	ACCGTGGGAATGGGTTACTT	cDNA from infected Maratelli with Guy11	Expression analysis of MAX57_Forward
oDO84	TAAACTCCCGGCTGGATAAG	cDNA from infected Maratelli with Guy11	Expression analysis of MAX57_Reverse
oDO91	GCTTGGCTGGGTTAAGATTG	cDNA from infected Maratelli with Guy11	Expression analysis of MAX58_Forward
oDO92	TTTGCAGTTGGTGTCCTCTG	cDNA from infected Maratelli with Guy11	Expression analysis of MAX58_Reverse
oML52	TCATCCAGAGTGCGAAGTCA	cDNA from infected Maratelli with Guy11	Expression analysis of MAX59_Forward
oML53	TACTCTTCAGGTAGCGTATAAGG	cDNA from infected Maratelli with Guy11	Expression analysis of MAX59_Reverse
oML48	GTCAGGCATACTATACAACTGAG	cDNA from infected Maratelli with Guy11	Expression analysis of MAX60_Forward
oML49	GTCATGTGTTCTACGCTGTATC	cDNA from infected Maratelli with Guy11	Expression analysis of MAX60_Reverse
oML42	TTACCATCCTTCTTGTTGCG	cDNA from infected Maratelli with Guy11	Expression analysis of MAX61_Forward
oML43	AACAGTAACCCAAGCGATTC	cDNA from infected Maratelli with Guy11	Expression analysis of MAX61_Reverse
oML66	CTTTATTGCGATGCAAGCTC	cDNA from infected Maratelli with Guy11	Expression analysis of MAX62_Forward
oML67	GGATGTTAAATTCTCTGGATTCCC	cDNA from infected Maratelli with Guy11	Expression analysis of MAX62_Reverse
oFV49	CGGGCGGAAAGTTCAGTT	cDNA from infected Maratelli with Guy11	Expression analysis of MAX64_Forward
oFV50	TGCCAGTGACACGACTCATC	cDNA from infected Maratelli with Guy11	Expression analysis of MAX64_Reverse
oDO163	AGTCGAAAGGGTTGGGAGAT	cDNA from infected Maratelli with Guy11	Expression analysis of MAX65_Forward
oDO164	ATCGGATTGCACTCCTTGTC	cDNA from infected Maratelli with Guy11	Expression analysis of MAX65_Reverse
oFV29	GACGCAACAACCGAAGAAATC	cDNA from infected Maratelli with Guy11	Expression analysis of MAX66_Forward
oFV30	GGTCCAACCGGAACTGATAAG	cDNA from infected Maratelli with Guy11	Expression analysis of MAX66_Reverse
oDO65	CGATTGCACACTTGGTTGTAA	cDNA from infected Maratelli with Guy11	Expression analysis of MAX67_Forward
oDO66	TGCATCCTCTTCCGATCTTT	cDNA from infected Maratelli with Guy11	Expression analysis of MAX67_Reverse
oFV37	CCAGTGTTGGCTGGTAAGAAG	cDNA from infected Maratelli with Guy11	Expression analysis of MAX69_Forward
oFV38	AATCATCCGGCGTCTCTTG	cDNA from infected Maratelli with Guy11	Expression analysis of MAX69_Reverse
oDO79	CAGCGGTGTAGTGGCAATAA	cDNA from infected Maratelli with Guy11	Expression analysis of MAX70_Forward
oDO80	TCCTTCCCAGCTTTCACAGT	cDNA from infected Maratelli with Guy11	Expression analysis of MAX70_Reverse
oFV33	CAGAACCTGTCGGTCATCATCA	cDNA from infected Maratelli with Guy11	Expression analysis of MAX71_Forward
oFV34	GCATTGTTATGGGCGAGTTTG	cDNA from infected Maratelli with Guy11	Expression analysis of MAX71_Reverse
oFV39	CGTGAGGAGATATGACAAGGAAG	cDNA from infected Maratelli with Guy11	Expression analysis of MAX72_Forward
oFV40	GGCTGAGATTGTAGCAGGATAAC	cDNA from infected Maratelli with Guy11	Expression analysis of MAX72_Reverse
oFV57	CGCTTGTTCGACTTTCCTG	cDNA from infected Maratelli with Guy11	Expression analysis of MAX73_Forward
oFV58	TGCCACCTCTTTCCTCGTC	cDNA from infected Maratelli with Guy11	Expression analysis of MAX73_Reverse
oFV55	ACTTTTGTCGCCTTGGTCG	cDNA from infected Maratelli with Guy11	Expression analysis of MAX74_Forward
oFV56	TACTGTTGTCGCGCCTGG	cDNA from infected Maratelli with Guy11	Expression analysis of MAX74_Reverse
oFV7	GTTCTTCCGACATCGTGACAA	cDNA from infected Maratelli with Guy11	Expression analysis of MAX75_Forward
oFV8	CTGACTTCGCAGTCGTTATCAC	cDNA from infected Maratelli with Guy11	Expression analysis of MAX75_Reverse
oFV45	TCCCATCTTCTGCTTGGTTC	cDNA from infected Maratelli with Guy11	Expression analysis of MAX76_Forward
oFV46	CCCGCCTTCTTGGAAAGT	cDNA from infected Maratelli with Guy11	Expression analysis of MAX76_Reverse
oML76	CTCAACAACTTATTTTTCGCCATCA	cDNA from infected Maratelli with Guy11	Expression analysis of MAX91_Forward
oML77	AATGCTATAGTGGCAGATCTT	cDNA from infected Maratelli with Guy11	Expression analysis of MAX91_Reverse
oFV17	AATCAGTCGGTACACGTTGGC	cDNA from infected Maratelli with Guy11	Expression analysis of MAX94_Forward
oFV18	TGTGAGGATACCAGTTTGCAGG	cDNA from infected Maratelli with Guy11	Expression analysis of MAX94_Reverse
oTK017_c	AGGACCCAATCTTCAAAATGGCTAAAGTCCAAGCTACATTCGCCA	plasmid pDL02	Gap repair AVR1-CO39; Fragment of AVR1-CO39 CDS
oTK036	GGAGCCTGAATGTTGAGTGGAATGATGCGGGATCAACAAGACTCATCGTCGTCA	plasmid pDL02	Gap repair AVR1-CO39
oCS425	CATCGCTTTGCCCTCATTGC	gDNA from transgenic Guy11	Validation of transgene insertion in Guy11, AVR-Pia promotor
oCS427	TTCCACCGAGCAGGGTATTG	gDNA from transgenic Guy11	Validation of transgene insertion in Guy11, N. crassa terminator
