## Supplementary material for "Adaptive evolution in virulence effectors of the rice blast fungus *Pyricularia oryzae*": S8 Table

### Sheet: Suppl_table_constructs
S8 Table. Vector constructs.
Use	Final plasmid	Cloning Method	Template	Primers for template PCR	Backbone vector	Construct	Reference
Magnaporthe oryzae transformation	pML001	Gibson	genomic DNA of M. oryzae US0071	oML002/oML003	pSC642 PCR amplified with oML001/oTK609	pAVR-Pia::SP-MAX79(OG0011591_Mo_US0071_000070)+stop::terminator Neurospora crassa
	pML003	Gibson	genomic DNA of M. oryzae US0071	oML006/oML007	pSC642 PCR amplified with oML001/oTK609	pAVR-Pia::SP-MAX83(OG0012141_Mo_US0071_046730)+stop::terminator Neurospora crassa
	pML004	Gibson	genomic DNA of M. oryzae US0071	oML008/oML009	pSC642 PCR amplified with oML001/oTK609	pAVR-Pia::SP-MAX89(OG0011907_Mo_US0071_115900)+stop::terminator Neurospora crassa
	pCB1004-pex22	/	/	/	pCB1004	pAVR-Pia::SP-AVR-Pia	Yoshida et al., 2009
	pCR17	/	/	/	pDL02	pRP27::mRFP	Ribot et al., 2013
	pCV10	yeast gap repair	genomic DNA of M. oryzae IN03	oTK017_c/oTK036	pDL02	pRP27::SP-AVR1-CO39	identical to pCB027 from Ribot et al., 2013
Other vectors	pSC642	Restriction/ligation XhoI/Not1	/	/	pCB1004	Xho1_pAVR-Pia::SPAVR-Pia:AvrPm3(+stop)::terminator Neurospora crassa_Not1 (synthesis construct)
