## Supplementary material for "Adaptive evolution in virulence effectors of the rice blast fungus *Pyricularia oryzae*": S9 Table

### Sheet: Suppl_table_US0071_genes
S9 Table. Sequences of the MAX effectors in the isolate US0071 that were used for the complementation of Guy11.
Name	N°OG	Gene ID	Gene_sequence	Protein_sequence	Protein_sequence_mature	Residues_mature
MAX79	OG0011591	Mo_US0071_000070	ATGCATACCCAAAACCTCTTTATTGCCCTCAGCGCCGCCGCTGCCCTGCTCCTATCCGTCCACGCGGCTCCTACCGAGGCCGGCCCAGGCGCCATCGTCAAGGCGAAATGCCCATACACTGCGTTCAGGCACAGAAATGGCAAATTGAAGCCAGTCTACTACGGCGAAGCGGATGCGAATAGCGAGGAAGAGATCAGTTTCGCCAAGGTTAAATTCGCGCCCGACTGCAAGATATTGGAGAGTTCTGGAGGAAAGGTGCTTCGTGTCAAGAATGGACATGTCGACTCGTGGTAA	MHTQNLFIALSAAAALLLSVHAAPTEAGPGAIVKAKCPYTAFRHRNGKLKPVYYGEADANSEEEISFAKVKFAPDCKILESSGGKVLRVKNGHVDSW*	APTEAGPGAIVKAKCPYTAFRHRNGKLKPVYYGEADANSEEEISFAKVKFAPDCKILESSGGKVLRVKNGHVDSW*	22-97
MAX83	OG0011907	Mo_US0071_115900	ATGCAACTATCAACTCTCCTTCCCTCCGCGATGCTTGTCCTCCAGGCCAGCGCCCTCAACTGGGCTTGGTACTGCAAGCTGTATCTCATGGAGGGCCAAGTTATTCAAAGCGAATCCCTCTGGACCAAGCTCGGCTCTCCTGTCGAATTGCTTACCATGCCCGGCATCTCTCAACCAATCAAAACCGACAACAACTGTAATCCTATAATCAAACGCGGCTCTCTGCAAAAAGAATATATGATCACAGGCAGCAAGCAAAAGTTCCACGACGAACAGGTTTCACTTATGAACTCGATGCGTGCACAGCGGCCATTTGACCAATACGGATATTGGTAA	MQLSTLLPSAMLVLQASALNWAWYCKLYLMEGQVIQSESLWTKLGSPVELLTMPGISQPIKTDNNCNPIIKRGSLQKEYMITGSKQKFHDEQVSLMNSMRAQRPFDQYGYW*	LNWAWYCKLYLMEGQVIQSESLWTKLGSPVELLTMPGISQPIKTDNNCNPIIKRGSLQKEYMITGSKQKFHDEQVSLMNSMRAQRPFDQYGYW*	19-111
MAX89	OG0012141	Mo_US0071_046730	ATGCAGCTCAATTCCCTCTTCGCTTTCGCCGCCCTGGCCGTCGTCCCTGCTGTATCCGTCCCAATCCAGGGAAGCAACACGTTTAACAACTGCGAGGTCTCGGTCCGAGACAAAAGCGGGACAGAAGTTGCACATGCCTGCATCACGGCGGGATTCTCAAAGAACATCGGCGGCGCTGTTGTCTCGGCTAGTAAGACGTGTGTAATTAGTACCACATCGAAAACTTTGACGGCAGTGAAGATAGGCAGTTGCGATATTTAATCAAGCCGAGGATGGAAGAGGCCCACGAGAAGGACCGTAGCCACGATGTCGTCGAGGACTCGGCAGGTTTATGGGGTTGGGGTATGAGGGACTACAGGTGGTGGGGTGGACCGTGGAAAGCTGTTTTGGTGGTTGTGA…	MQLNSLFAFAALAVVPAVSVPIQGSNTFNNCEVSVRDKSGTEVAHACITAGFSKNIGGAVVSASKTCVISTTSKTLTAVKIGSCDI*	VPIQGSNTFNNCEVSVRDKSGTEVAHACITAGFSKNIGGAVVSASKTCVISTTSKTLTAVKIGSCDI*	20-86
